# ETV2 upregulation marks the specification of early cardiomyocytes and endothelial cells during co-differentiation

**DOI:** 10.1101/2022.11.15.516686

**Authors:** Xu Cao, Maria Mircea, Gopala Krishna Yakala, Francijna E. van den Hil, Marcella Brescia, Hailiang Mei, Christine L. Mummery, Stefan Semrau, Valeria V. Orlova

## Abstract

The ability to differentiate human induced pluripotent stem cells (hiPSCs) efficiently into defined cardiac lineages, such as cardiomyocytes and cardiac endothelial cells, is crucial to study human heart development and model cardiovascular diseases *in vitro*. The mechanisms underlying the specification of these cell types during human development are not well-understood which limits fine-tuning and broader application of cardiac model systems. Here, we used the expression of ETV2, a master regulator of hematoendothelial specification in mice, to identify functionally distinct subpopulations during the co-differentiation of endothelial cells and cardiomyocytes from hiPSCs. Targeted analysis of single-cell RNA sequencing data revealed differential ETV2 dynamics in the two lineages. A newly created fluorescent reporter line allowed us to identify early lineage-predisposed states and show that a transient ETV2-high state initiates the specification of endothelial cells. We further demonstrated, unexpectedly, that functional cardiomyocytes can originate from progenitors expressing ETV2 at a low level. Our study thus sheds light on the *in vitro* differentiation dynamics of two important cardiac lineages.

**SIGNIFICANCE STATEMENT:** *In vitro* differentiation of cardiac cell types is of great importance for understanding heart development, disease modeling and future regenerative medicine. Currently, underlying molecular mechanisms are incompletely understood, which limits the efficiency and fine-tuning of present differentiation protocols. Here, we investigated the master regulator ETV2 and showed that its upregulation marks the specification of two cardiac cell types during co-differentiation. Using single-cell RNA-seq and a new fluorescent reporter line we identified lineage-predisposed subpopulations in the ETV2+ cells. We thus resolved ETV2 dynamics at the single-cell level in the context of *in vitro* human cardiac differentiation.
