## Supplementary material for "ETV2 upregulation marks the specification of early cardiomyocytes and endothelial cells during co-differentiation": Table S4

### Sheet: allGOs ETV2positive EP vs CP
Cluster	ID	Description	GeneRatio	BgRatio	pvalue	p.adjust	qvalue	gene.name	Count
ECs	GO:0048514	blood vessel morphogenesis	27/115	427/10767	3.67468e-14	5.02805e-11	4.23595e-11	APLN/EGFL7/HHEX/RAMP2/APLNR/PLXND1/ECSCR/TAL1/CYP1B1/RASIP1/NPR1/CD34/RECK/VAV3/FLT1/MMP14/MMRN2/CDH5/KDR/JAK1/THY1/HEY2/ANPEP/DYSF/NR2F2/SAT1/TIE1	27
ECs	GO:0001525	angiogenesis	25/115	359/10767	4.27192e-14	5.02805e-11	4.23595e-11	APLN/EGFL7/HHEX/RAMP2/APLNR/PLXND1/ECSCR/TAL1/CYP1B1/RASIP1/NPR1/CD34/RECK/VAV3/FLT1/MMP14/MMRN2/CDH5/KDR/JAK1/THY1/ANPEP/DYSF/SAT1/TIE1	25
ECs	GO:0001568	blood vessel development	28/115	494/10767	1.74181e-13	1.36674e-10	1.15143e-10	APLN/EGFL7/HHEX/RAMP2/APLNR/LYL1/PLXND1/ECSCR/TAL1/CYP1B1/RASIP1/NPR1/CD34/RECK/VAV3/FLT1/MMP14/MMRN2/CDH5/KDR/JAK1/THY1/HEY2/ANPEP/DYSF/NR2F2/SAT1/TIE1	28
ECs	GO:1901342	regulation of vasculature development	15/115	227/10767	1.68625e-08	9.92356e-06	8.36023e-06	HHEX/RAMP2/APLNR/PLXND1/ECSCR/CYP1B1/NPR1/CD34/FLT1/MMRN2/CDH5/KDR/JAK1/HEY2/TIE1	15
ECs	GO:0045765	regulation of angiogenesis	14/115	205/10767	3.46447e-08	1.63107e-05	1.37412e-05	HHEX/RAMP2/APLNR/PLXND1/ECSCR/CYP1B1/NPR1/CD34/FLT1/MMRN2/CDH5/KDR/JAK1/TIE1	14
ECs	GO:0001570	vasculogenesis	8/115	63/10767	3.14744e-07	0.000123485	0.000104031	EGFL7/RAMP2/APLNR/RASIP1/CD34/KDR/HEY2/TIE1	8
ECs	GO:0001935	endothelial cell proliferation	9/115	103/10767	1.43094e-06	0.000481206	0.000405398	APLN/EGFL7/APLNR/CD34/FLT1/MMP14/KDR/DYSF/NR2F2	9
ECs	GO:0050878	regulation of body fluid levels	14/115	290/10767	2.39415e-06	0.000645162	0.000543525	APLN/PROCR/FLI1/APLNR/CCND1/NPR1/F2RL2/CD34/VAV3/GATA3/ENTPD1/RAB11A/CLIC1/MYL12A	14
ECs	GO:0030155	regulation of cell adhesion	17/115	425/10767	2.46663e-06	0.000645162	0.000543525	GRAP2/YES1/PLXND1/CYP1B1/PPM1F/VAV3/MMP14/MMRN2/KDR/GATA3/CD24/THY1/DYSF/TESC/RDX/HLA-E/GSN	17
ECs	GO:2001212	regulation of vasculogenesis	4/115	12/10767	5.72283e-06	0.00134715	0.00113493	RAMP2/CD34/KDR/HEY2	4
ECs	GO:0072657	protein localization to membrane	17/115	478/10767	1.17965e-05	0.00252445	0.00212676	RAMP2/MMP14/SORBS1/CD24/THY1/TESC/RDX/GSN/RAB11A/RAB13/RPL37A/RPL10A/RPS6/RPL3/RPL28/RPL15/RPS14	17
ECs	GO:0050673	epithelial cell proliferation	12/115	252/10767	1.51473e-05	0.00297139	0.00250329	APLN/EGFL7/APLNR/IGFBP4/CCND1/CD34/FLT1/MMP14/KDR/GATA3/DYSF/NR2F2	12
ECs	GO:0050900	leukocyte migration	11/115	217/10767	1.96193e-05	0.00355261	0.00299294	PLVAP/YES1/ESAM/CD34/VAV3/FLT1/MMP14/GATA3/THY1/DYSF/MSN	11
ECs	GO:0010631	epithelial cell migration	11/115	221/10767	2.32538e-05	0.00390996	0.003294	PLXND1/CYP1B1/PPM1F/MMRN2/KDR/GATA3/PTPRG/NR2F2/RAB11A/RAB13/TMSB4X	11
ECs	GO:0090132	epithelium migration	11/115	223/10767	2.52802e-05	0.00392992	0.00331081	PLXND1/CYP1B1/PPM1F/MMRN2/KDR/GATA3/PTPRG/NR2F2/RAB11A/RAB13/TMSB4X	11
ECs	GO:0034332	adherens junction organization	8/115	113/10767	2.67114e-05	0.00392992	0.00331081	RAMP2/PPM1F/MMP14/CDH5/KDR/SORBS1/THY1/RDX	8
ECs	GO:0090130	tissue migration	11/115	228/10767	3.10278e-05	0.00429644	0.00361959	PLXND1/CYP1B1/PPM1F/MMRN2/KDR/GATA3/PTPRG/NR2F2/RAB11A/RAB13/TMSB4X	11
ECs	GO:0098609	cell-cell adhesion	16/115	469/10767	3.63404e-05	0.00472104	0.0039773	GRAP2/YES1/ESAM/CYP1B1/PCDH17/PPM1F/CD34/CDH5/GATA3/CD24/THY1/MSN/RDX/HLA-E/CLIC1/MYL12A	16
ECs	GO:0046649	lymphocyte activation	14/115	370/10767	3.81052e-05	0.00472104	0.0039773	HHEX/GRAP2/YES1/LYL1/VAV3/MMP14/GATA3/CD24/THY1/MSN/HLA-E/GSN/FKBP1A/RPS6	14
ECs	GO:0045766	positive regulation of angiogenesis	8/115	120/10767	4.12288e-05	0.00485263	0.00408816	RAMP2/APLNR/CYP1B1/CD34/FLT1/CDH5/KDR/JAK1	8
ECs	GO:0001936	regulation of endothelial cell proliferation	7/115	89/10767	4.41725e-05	0.00495152	0.00417147	APLN/EGFL7/APLNR/FLT1/KDR/DYSF/NR2F2	7
ECs	GO:0045785	positive regulation of cell adhesion	11/115	242/10767	5.3507e-05	0.00538314	0.00453509	GRAP2/YES1/PPM1F/VAV3/MMRN2/KDR/GATA3/CD24/THY1/DYSF/HLA-E	11
ECs	GO:0030856	regulation of epithelial cell differentiation	7/115	92/10767	5.47042e-05	0.00538314	0.00453509	CCND1/CTSK/CDH5/GATA3/CD24/HEY2/LHX1	7
ECs	GO:0030837	negative regulation of actin filament polymerization	5/115	39/10767	5.48833e-05	0.00538314	0.00453509	ADD3/RDX/GSN/TMSB4X/TMSB10	5
ECs	GO:0003158	endothelium development	7/115	94/10767	6.28055e-05	0.00568631	0.0047905	CD34/CDH5/KDR/HEY2/MSN/NR2F2/RDX	7
ECs	GO:0006614	SRP-dependent cotranslational protein targeting to membrane	7/115	94/10767	6.28055e-05	0.00568631	0.0047905	RPL37A/RPL10A/RPS6/RPL3/RPL28/RPL15/RPS14	7
ECs	GO:0006613	cotranslational protein targeting to membrane	7/115	98/10767	8.19606e-05	0.00714575	0.00602003	RPL37A/RPL10A/RPS6/RPL3/RPL28/RPL15/RPS14	7
ECs	GO:1904018	positive regulation of vasculature development	8/115	135/10767	9.51874e-05	0.00800254	0.00674184	RAMP2/APLNR/CYP1B1/CD34/FLT1/CDH5/KDR/JAK1	8
ECs	GO:0006935	chemotaxis	13/115	360/10767	0.000117657	0.00949184	0.00799652	PLXND1/ECSCR/RALA/PPM1F/VAV3/FLT1/KDR/GATA3/DYSF/CMTM3/LHX1/RAB13/TMSB4X	13
ECs	GO:0042330	taxis	13/115	361/10767	0.000120967	0.00949184	0.00799652	PLXND1/ECSCR/RALA/PPM1F/VAV3/FLT1/KDR/GATA3/DYSF/CMTM3/LHX1/RAB13/TMSB4X	13
ECs	GO:0045047	protein targeting to ER	7/115	106/10767	0.000134605	0.00992136	0.00835838	RPL37A/RPL10A/RPS6/RPL3/RPL28/RPL15/RPS14	7
ECs	GO:0072182	regulation of nephron tubule epithelial cell differentiation	3/115	10/10767	0.00013487	0.00992136	0.00835838	GATA3/CD24/LHX1	3
ECs	GO:0072599	establishment of protein localization to endoplasmic reticulum	7/115	110/10767	0.000169713	0.0120318	0.0101363	RPL37A/RPL10A/RPS6/RPL3/RPL28/RPL15/RPS14	7
ECs	GO:0045746	negative regulation of Notch signaling pathway	4/115	27/10767	0.000179282	0.0120318	0.0101363	EGFL7/MMP14/GDPD5/HEY2	4
ECs	GO:0051251	positive regulation of lymphocyte activation	8/115	148/10767	0.00018045	0.0120318	0.0101363	GRAP2/YES1/VAV3/MMP14/GATA3/CD24/THY1/HLA-E	8
ECs	GO:2000696	regulation of epithelial cell differentiation involved in kidney development	3/115	11/10767	0.000184003	0.0120318	0.0101363	GATA3/CD24/LHX1	3
ECs	GO:0034333	adherens junction assembly	6/115	79/10767	0.000191992	0.0122148	0.0102905	RAMP2/PPM1F/MMP14/KDR/SORBS1/THY1	6
ECs	GO:0032272	negative regulation of protein polymerization	5/115	51/10767	0.000202221	0.0125271	0.0105536	ADD3/RDX/GSN/TMSB4X/TMSB10	5
ECs	GO:2000146	negative regulation of cell motility	9/115	192/10767	0.00020885	0.012606	0.0106201	CYP1B1/SRGAP1/RECK/MMRN2/GATA3/THY1/PTPRG/NR2F2/TIE1	9
ECs	GO:1901343	negative regulation of vasculature development	6/115	82/10767	0.000235668	0.0132366	0.0111514	HHEX/ECSCR/NPR1/MMRN2/HEY2/TIE1	6
ECs	GO:1904035	regulation of epithelial cell apoptotic process	5/115	53/10767	0.000242884	0.0132366	0.0111514	RAMP2/ECSCR/KDR/GATA3/GSN	5
ECs	GO:0072160	nephron tubule epithelial cell differentiation	3/115	12/10767	0.00024343	0.0132366	0.0111514	GATA3/CD24/LHX1	3
ECs	GO:0000184	nuclear-transcribed mRNA catabolic process, nonsense-mediated decay	7/115	117/10767	0.000248781	0.0132366	0.0111514	RPL37A/RPL10A/RPS6/RPL3/RPL28/RPL15/RPS14	7
ECs	GO:0050776	regulation of immune response	15/115	497/10767	0.000252084	0.0132366	0.0111514	GRAP2/YES1/CD34/VAV3/GATA3/JAK1/CD24/THY1/TRAC/COLEC12/CMTM3/IFI16/HLA-E/ARPC1B/FKBP1A	15
ECs	GO:0002768	immune response-regulating cell surface receptor signaling pathway	9/115	197/10767	0.000253036	0.0132366	0.0111514	GRAP2/YES1/VAV3/GATA3/CD24/THY1/TRAC/CMTM3/ARPC1B	9
ECs	GO:0043627	response to estrogen	5/115	54/10767	0.000265407	0.0135819	0.0114423	CCND1/MMP14/GATA3/CD24/ARPC1B	5
ECs	GO:0043542	endothelial cell migration	8/115	158/10767	0.000282212	0.0141346	0.0119079	PLXND1/CYP1B1/MMRN2/KDR/GATA3/NR2F2/RAB13/TMSB4X	8
ECs	GO:0042110	T cell activation	10/115	246/10767	0.000294108	0.0144236	0.0121513	GRAP2/YES1/GATA3/CD24/THY1/MSN/HLA-E/GSN/FKBP1A/RPS6	10
ECs	GO:0007265	Ras protein signal transduction	12/115	345/10767	0.000307637	0.0147791	0.0124509	GRAP2/RASGRP2/RALA/F2RL2/PPP2CB/VAV3/RASGRP3/RGL2/ARHGAP29/RDX/RAB11A/RAB13	12
ECs	GO:0035850	epithelial cell differentiation involved in kidney development	4/115	32/10767	0.000352545	0.0165978	0.0139831	CD34/GATA3/CD24/LHX1	4
ECs	GO:0007599	hemostasis	9/115	207/10767	0.000364877	0.0168416	0.0141884	PROCR/FLI1/F2RL2/CD34/VAV3/GATA3/ENTPD1/CLIC1/MYL12A	9
ECs	GO:2000351	regulation of endothelial cell apoptotic process	4/115	33/10767	0.000397888	0.0178762	0.0150601	RAMP2/ECSCR/KDR/GATA3	4
ECs	GO:1903391	regulation of adherens junction organization	5/115	59/10767	0.000402718	0.0178762	0.0150601	PPM1F/MMP14/KDR/THY1/RDX	5
ECs	GO:0002696	positive regulation of leukocyte activation	8/115	167/10767	0.000410075	0.0178762	0.0150601	GRAP2/YES1/VAV3/MMP14/GATA3/CD24/THY1/HLA-E	8
ECs	GO:0001667	ameboidal-type cell migration	11/115	307/10767	0.000431006	0.0184471	0.015541	PLXND1/CYP1B1/PPM1F/MMRN2/KDR/GATA3/PTPRG/NR2F2/RAB11A/RAB13/TMSB4X	11
ECs	GO:0070972	protein localization to endoplasmic reticulum	7/115	130/10767	0.000472964	0.0198814	0.0167493	RPL37A/RPL10A/RPS6/RPL3/RPL28/RPL15/RPS14	7
ECs	GO:0051016	barbed-end actin filament capping	3/115	15/10767	0.000491816	0.0203111	0.0171114	ADD3/RDX/GSN	3
ECs	GO:0010632	regulation of epithelial cell migration	8/115	173/10767	0.000518962	0.0207057	0.0174438	PPM1F/MMRN2/KDR/GATA3/PTPRG/NR2F2/RAB11A/TMSB4X	8
ECs	GO:0050867	positive regulation of cell activation	8/115	173/10767	0.000518962	0.0207057	0.0174438	GRAP2/YES1/VAV3/MMP14/GATA3/CD24/THY1/HLA-E	8
ECs	GO:0050678	regulation of epithelial cell proliferation	9/115	218/10767	0.000532213	0.0208805	0.017591	APLN/EGFL7/APLNR/CCND1/FLT1/KDR/GATA3/DYSF/NR2F2	9
ECs	GO:0072577	endothelial cell apoptotic process	4/115	36/10767	0.000558823	0.0215651	0.0181678	RAMP2/ECSCR/KDR/GATA3	4
ECs	GO:0051271	negative regulation of cellular component movement	9/115	220/10767	0.000568528	0.0215857	0.0181852	CYP1B1/SRGAP1/RECK/MMRN2/GATA3/THY1/PTPRG/NR2F2/TIE1	9
ECs	GO:0002040	sprouting angiogenesis	6/115	97/10767	0.000584269	0.0218312	0.018392	RAMP2/APLNR/RECK/MMRN2/KDR/JAK1	6
ECs	GO:0035162	embryonic hemopoiesis	3/115	16/10767	0.000600614	0.0220913	0.0186111	TAL1/KDR/GATA3	3
ECs	GO:0031333	negative regulation of protein complex assembly	6/115	98/10767	0.000617028	0.0223459	0.0188256	HEY2/ADD3/RDX/GSN/TMSB4X/TMSB10	6
ECs	GO:0002429	immune response-activating cell surface receptor signaling pathway	8/115	178/10767	0.000626653	0.0223506	0.0188296	GRAP2/YES1/VAV3/GATA3/THY1/TRAC/CMTM3/ARPC1B	8
ECs	GO:0034330	cell junction organization	9/115	224/10767	0.000647274	0.0227415	0.0191589	RAMP2/PPM1F/MMP14/CDH5/KDR/SORBS1/THY1/RDX/RAB13	9
ECs	GO:0040013	negative regulation of locomotion	9/115	229/10767	0.000758053	0.0251967	0.0212273	CYP1B1/SRGAP1/RECK/MMRN2/GATA3/THY1/PTPRG/NR2F2/TIE1	9
ECs	GO:0061005	cell differentiation involved in kidney development	4/115	39/10767	0.000761325	0.0251967	0.0212273	CD34/GATA3/CD24/LHX1	4
ECs	GO:0007369	gastrulation	7/115	141/10767	0.000768574	0.0251967	0.0212273	APLN/SOX7/APLNR/TAL1/MMP14/LHX1/RPS6	7
ECs	GO:0001938	positive regulation of endothelial cell proliferation	5/115	68/10767	0.000777022	0.0251967	0.0212273	APLN/EGFL7/APLNR/KDR/DYSF	5
ECs	GO:0030336	negative regulation of cell migration	8/115	184/10767	0.000779023	0.0251967	0.0212273	CYP1B1/SRGAP1/RECK/MMRN2/THY1/PTPRG/NR2F2/TIE1	8
ECs	GO:0051249	regulation of lymphocyte activation	9/115	230/10767	0.000781966	0.0251967	0.0212273	GRAP2/YES1/VAV3/MMP14/GATA3/CD24/THY1/HLA-E/GSN	9
ECs	GO:0007264	small GTPase mediated signal transduction	13/115	439/10767	0.000796683	0.0251967	0.0212273	GRAP2/RASGRP2/RALA/SRGAP1/F2RL2/PPP2CB/VAV3/RASGRP3/RGL2/ARHGAP29/RDX/RAB11A/RAB13	13
ECs	GO:0071695	anatomical structure maturation	6/115	103/10767	0.000802785	0.0251967	0.0212273	LYL1/TAL1/RECK/CDH5/GATA3/SCARF1	6
ECs	GO:0002764	immune response-regulating signaling pathway	10/115	281/10767	0.000833872	0.0258281	0.0217592	GRAP2/YES1/VAV3/GATA3/CD24/THY1/TRAC/COLEC12/CMTM3/ARPC1B	10
ECs	GO:2000114	regulation of establishment of cell polarity	3/115	18/10767	0.000861658	0.0263421	0.0221923	CDH5/GATA3/GSN	3
ECs	GO:0007045	cell-substrate adherens junction assembly	5/115	70/10767	0.000887041	0.0263743	0.0222193	PPM1F/MMP14/KDR/SORBS1/THY1	5
ECs	GO:0048041	focal adhesion assembly	5/115	70/10767	0.000887041	0.0263743	0.0222193	PPM1F/MMP14/KDR/SORBS1/THY1	5
ECs	GO:0030855	epithelial cell differentiation	12/115	389/10767	0.000896322	0.0263743	0.0222193	CCND1/CD34/CTSK/CDH5/GATA3/CD24/HEY2/MSN/LHX1/NR2F2/RDX/RAB13	12
ECs	GO:0090066	regulation of anatomical structure size	11/115	338/10767	0.000957737	0.0274711	0.0231434	APLN/NPR1/VAV3/ADD3/MSN/RDX/GSN/ARPC1B/RAB11A/TMSB4X/TMSB10	11
ECs	GO:0034329	cell junction assembly	8/115	190/10767	0.000959932	0.0274711	0.0231434	RAMP2/PPM1F/MMP14/CDH5/KDR/SORBS1/THY1/RAB13	8
ECs	GO:0050870	positive regulation of T cell activation	6/115	107/10767	0.000980303	0.0274711	0.0231434	GRAP2/YES1/GATA3/CD24/THY1/HLA-E	6
ECs	GO:1904019	epithelial cell apoptotic process	5/115	72/10767	0.00100827	0.0274711	0.0231434	RAMP2/ECSCR/KDR/GATA3/GSN	5
ECs	GO:0060976	coronary vasculature development	4/115	42/10767	0.00101086	0.0274711	0.0231434	APLN/APLNR/PLXND1/HEY2	4
ECs	GO:0021515	cell differentiation in spinal cord	3/115	19/10767	0.00101529	0.0274711	0.0231434	TAL1/GDPD5/LHX1	3
ECs	GO:2000352	negative regulation of endothelial cell apoptotic process	3/115	19/10767	0.00101529	0.0274711	0.0231434	RAMP2/KDR/GATA3	3
ECs	GO:0016525	negative regulation of angiogenesis	5/115	73/10767	0.0010733	0.028226	0.0237794	HHEX/ECSCR/NPR1/MMRN2/TIE1	5
ECs	GO:2000181	negative regulation of blood vessel morphogenesis	5/115	73/10767	0.0010733	0.028226	0.0237794	HHEX/ECSCR/NPR1/MMRN2/TIE1	5
ECs	GO:0030335	positive regulation of cell migration	11/115	343/10767	0.00107916	0.028226	0.0237794	PLVAP/PPM1F/FLT1/MMP14/KDR/GATA3/THY1/DYSF/RDX/RAB11A/TMSB4X	11
ECs	GO:2000147	positive regulation of cell motility	11/115	347/10767	0.00118523	0.0306597	0.0258297	PLVAP/PPM1F/FLT1/MMP14/KDR/GATA3/THY1/DYSF/RDX/RAB11A/TMSB4X	11
ECs	GO:0048010	vascular endothelial growth factor receptor signaling pathway	5/115	75/10767	0.00121263	0.0310276	0.0261396	HHEX/VAV3/FLT1/MMRN2/KDR	5
ECs	GO:0050851	antigen receptor-mediated signaling pathway	6/115	112/10767	0.00124303	0.0311285	0.0262246	GRAP2/VAV3/GATA3/THY1/TRAC/CMTM3	6
ECs	GO:1903039	positive regulation of leukocyte cell-cell adhesion	6/115	112/10767	0.00124303	0.0311285	0.0262246	GRAP2/YES1/GATA3/CD24/THY1/HLA-E	6
ECs	GO:0002253	activation of immune response	10/115	299/10767	0.00133512	0.0326239	0.0274844	GRAP2/YES1/VAV3/GATA3/THY1/TRAC/COLEC12/CMTM3/IFI16/ARPC1B	10
ECs	GO:0007160	cell-matrix adhesion	7/115	155/10767	0.00133798	0.0326239	0.0274844	ITGA10/PPM1F/CD34/MMP14/KDR/SORBS1/THY1	7
ECs	GO:0032878	regulation of establishment or maintenance of cell polarity	3/115	21/10767	0.00137203	0.0326239	0.0274844	CDH5/GATA3/GSN	3
ECs	GO:0051894	positive regulation of focal adhesion assembly	3/115	21/10767	0.00137203	0.0326239	0.0274844	PPM1F/KDR/THY1	3
ECs	GO:1902036	regulation of hematopoietic stem cell differentiation	3/115	21/10767	0.00137203	0.0326239	0.0274844	LMO2/TAL1/GATA3	3
ECs	GO:0030833	regulation of actin filament polymerization	6/115	115/10767	0.00142467	0.0335367	0.0282535	ADD3/RDX/GSN/ARPC1B/TMSB4X/TMSB10	6
ECs	GO:0051272	positive regulation of cellular component movement	11/115	356/10767	0.00145565	0.0338783	0.0285412	PLVAP/PPM1F/FLT1/MMP14/KDR/GATA3/THY1/DYSF/RDX/RAB11A/TMSB4X	11
ECs	GO:0007596	blood coagulation	8/115	203/10767	0.00146796	0.0338783	0.0285412	PROCR/F2RL2/CD34/VAV3/GATA3/ENTPD1/CLIC1/MYL12A	8
ECs	GO:0050817	coagulation	8/115	204/10767	0.0015145	0.034613	0.0291602	PROCR/F2RL2/CD34/VAV3/GATA3/ENTPD1/CLIC1/MYL12A	8
ECs	GO:0035767	endothelial cell chemotaxis	3/115	22/10767	0.00157637	0.0356806	0.0300596	KDR/RAB13/TMSB4X	3
ECs	GO:0007044	cell-substrate junction assembly	5/115	80/10767	0.00161925	0.0363019	0.030583	PPM1F/MMP14/KDR/SORBS1/THY1	5
ECs	GO:0090150	establishment of protein localization to membrane	9/115	256/10767	0.00165541	0.0365009	0.0307507	CD24/RAB11A/RPL37A/RPL10A/RPS6/RPL3/RPL28/RPL15/RPS14	9
ECs	GO:0009611	response to wounding	12/115	418/10767	0.00165913	0.0365009	0.0307507	HHEX/PROCR/F2RL2/CD34/VAV3/GATA3/DYSF/SCARF1/GSN/ENTPD1/CLIC1/MYL12A	12
ECs	GO:0006612	protein targeting to membrane	7/115	163/10767	0.00178705	0.0386719	0.0325797	RPL37A/RPL10A/RPS6/RPL3/RPL28/RPL15/RPS14	7
ECs	GO:0043114	regulation of vascular permeability	3/115	23/10767	0.00179881	0.0386719	0.0325797	RAMP2/YES1/NPR1	3
ECs	GO:0045446	endothelial cell differentiation	5/115	82/10767	0.0018071	0.0386719	0.0325797	CDH5/HEY2/MSN/NR2F2/RDX	5
ECs	GO:0002757	immune response-activating signal transduction	9/115	261/10767	0.00189016	0.040085	0.0337701	GRAP2/YES1/VAV3/GATA3/THY1/TRAC/COLEC12/CMTM3/ARPC1B	9
ECs	GO:0050679	positive regulation of epithelial cell proliferation	6/115	122/10767	0.00192707	0.0405029	0.0341222	APLN/EGFL7/APLNR/CCND1/KDR/DYSF	6
ECs	GO:0040017	positive regulation of locomotion	11/115	370/10767	0.00197568	0.0411571	0.0346734	PLVAP/PPM1F/FLT1/MMP14/KDR/GATA3/THY1/DYSF/RDX/RAB11A/TMSB4X	11
ECs	GO:0043062	extracellular structure organization	9/115	264/10767	0.00204335	0.0421933	0.0355463	RAMP2/ITGA10/CYP1B1/BGN/CD34/RECK/CTSK/MMP14/KDR	9
ECs	GO:0050863	regulation of T cell activation	7/115	168/10767	0.00212221	0.0434408	0.0365973	GRAP2/YES1/GATA3/CD24/THY1/HLA-E/GSN	7
ECs	GO:0030947	regulation of vascular endothelial growth factor receptor signaling pathway	3/115	25/10767	0.00230013	0.0462779	0.0389874	HHEX/FLT1/MMRN2	3
ECs	GO:0051693	actin filament capping	3/115	25/10767	0.00230013	0.0462779	0.0389874	ADD3/RDX/GSN	3
ECs	GO:0034762	regulation of transmembrane transport	9/115	269/10767	0.00232061	0.0462943	0.0390012	APLNR/YES1/SORBS1/THY1/DYSF/TESC/CLIC1/FKBP1A/TMSB4X	9
ECs	GO:0002694	regulation of leukocyte activation	9/115	270/10767	0.0023795	0.0466347	0.039288	GRAP2/YES1/VAV3/MMP14/GATA3/CD24/THY1/HLA-E/GSN	9
ECs	GO:0007169	transmembrane receptor protein tyrosine kinase signaling pathway	13/115	496/10767	0.00238855	0.0466347	0.039288	APLN/HHEX/YES1/IGFBP4/VAV3/FLT1/MMRN2/KDR/GATA3/SORBS1/PTPRG/ARPC1B/AP2S1	13
ECs	GO:0051893	regulation of focal adhesion assembly	4/115	53/10767	0.00241692	0.0466347	0.039288	PPM1F/MMP14/KDR/THY1	4
ECs	GO:0090109	regulation of cell-substrate junction assembly	4/115	53/10767	0.00241692	0.0466347	0.039288	PPM1F/MMP14/KDR/THY1	4
ECs	GO:0022407	regulation of cell-cell adhesion	8/115	221/10767	0.00250143	0.0478729	0.0403311	GRAP2/YES1/PPM1F/GATA3/CD24/THY1/RDX/HLA-E	8
ECs	GO:0060218	hematopoietic stem cell differentiation	3/115	26/10767	0.00258007	0.0482022	0.0406086	LMO2/TAL1/GATA3	3
ECs	GO:1901890	positive regulation of cell junction assembly	3/115	26/10767	0.00258007	0.0482022	0.0406086	PPM1F/KDR/THY1	3
ECs	GO:1904036	negative regulation of epithelial cell apoptotic process	3/115	26/10767	0.00258007	0.0482022	0.0406086	RAMP2/KDR/GATA3	3
CMs	GO:0007507	heart development	21/123	428/10767	1.3807e-08	3.74032e-05	3.08841e-05	CALR/LOX/SPARC/GJA1/SORBS2/MYOCD/RGS4/WNT5A/FOLR1/FLRT3/SMYD1/ISL1/SMARCD3/PTN/HAND1/CFC1/BMP4/TNNT2/TPM1/TNNI1/ACTC1	21
CMs	GO:0048738	cardiac muscle tissue development	12/123	151/10767	1.41062e-07	0.000191069	0.000157767	CALR/SORBS2/MYOCD/RGS4/WNT5A/ISL1/HAND1/BMP4/TNNT2/TPM1/TNNI1/ACTC1	12
CMs	GO:0055008	cardiac muscle tissue morphogenesis	7/123	49/10767	1.23426e-06	0.00105492	0.000871057	WNT5A/ISL1/HAND1/TNNT2/TPM1/TNNI1/ACTC1	7
CMs	GO:0048608	reproductive structure development	15/123	303/10767	1.7625e-06	0.00105492	0.000871057	PHB/PRDX4/FKBP4/HSPA5/MYOCD/CTSV/WNT5A/CDKN1C/NR0B1/RHOBTB3/HAND1/BMP4/KRT8/SPP1/KRT19	15
CMs	GO:0061458	reproductive system development	15/123	306/10767	1.9923e-06	0.00105492	0.000871057	PHB/PRDX4/FKBP4/HSPA5/MYOCD/CTSV/WNT5A/CDKN1C/NR0B1/RHOBTB3/HAND1/BMP4/KRT8/SPP1/KRT19	15
CMs	GO:0061061	muscle structure development	18/123	440/10767	2.37972e-06	0.00105492	0.000871057	CALR/SORBS2/MYOCD/RGS4/WNT5A/CNTFR/TAGLN/SMYD1/ISL1/SMARCD3/HAND1/BMP4/KRT8/TNNT2/TPM1/TNNI1/KRT19/ACTC1	18
CMs	GO:0003231	cardiac ventricle development	9/123	104/10767	2.7259e-06	0.00105492	0.000871057	MYOCD/WNT5A/ISL1/SMARCD3/HAND1/BMP4/TNNT2/TPM1/TNNI1	9
CMs	GO:0060415	muscle tissue morphogenesis	7/123	57/10767	3.52235e-06	0.00115437	0.000953172	WNT5A/ISL1/HAND1/TNNT2/TPM1/TNNI1/ACTC1	7
CMs	GO:0048644	muscle organ morphogenesis	7/123	60/10767	5.00166e-06	0.00115437	0.000953172	WNT5A/ISL1/HAND1/TNNT2/TPM1/TNNI1/ACTC1	7
CMs	GO:0030049	muscle filament sliding	5/123	23/10767	5.11728e-06	0.00115437	0.000953172	TNNT2/TPM1/TNNI1/MYL4/ACTC1	5
CMs	GO:0033275	actin-myosin filament sliding	5/123	23/10767	5.11728e-06	0.00115437	0.000953172	TNNT2/TPM1/TNNI1/MYL4/ACTC1	5
CMs	GO:0051146	striated muscle cell differentiation	11/123	177/10767	5.43091e-06	0.00115437	0.000953172	CALR/SORBS2/MYOCD/RGS4/SMYD1/BMP4/KRT8/TNNT2/TPM1/KRT19/ACTC1	11
CMs	GO:0014706	striated muscle tissue development	13/123	251/10767	5.53961e-06	0.00115437	0.000953172	CALR/SORBS2/MYOCD/RGS4/WNT5A/SMYD1/ISL1/HAND1/BMP4/TNNT2/TPM1/TNNI1/ACTC1	13
CMs	GO:0060537	muscle tissue development	13/123	262/10767	8.82242e-06	0.00166015	0.0013708	CALR/SORBS2/MYOCD/RGS4/WNT5A/SMYD1/ISL1/HAND1/BMP4/TNNT2/TPM1/TNNI1/ACTC1	13
CMs	GO:0007517	muscle organ development	13/123	263/10767	9.19241e-06	0.00166015	0.0013708	MYOCD/RGS4/WNT5A/CNTFR/TAGLN/SMYD1/ISL1/HAND1/BMP4/TNNT2/TPM1/TNNI1/ACTC1	13
CMs	GO:0048545	response to steroid hormone	13/123	267/10767	1.0813e-05	0.00183078	0.00151169	MDK/CALR/PHB/LOX/SPARC/FKBP4/CTSV/KCTD6/ISL1/PTN/NR0B1/BMP4/SPP1	13
CMs	GO:0055002	striated muscle cell development	8/123	102/10767	2.06431e-05	0.00327552	0.00270462	SORBS2/RGS4/BMP4/KRT8/TNNT2/TPM1/KRT19/ACTC1	8
CMs	GO:0042692	muscle cell differentiation	12/123	244/10767	2.17643e-05	0.00327552	0.00270462	CALR/SORBS2/MYOCD/RGS4/SMYD1/SMARCD3/BMP4/KRT8/TNNT2/TPM1/KRT19/ACTC1	12
CMs	GO:0003006	developmental process involved in reproduction	16/123	422/10767	2.3457e-05	0.00334448	0.00276156	PHB/PRDX4/FKBP4/HSPA5/MYOCD/CTSV/WNT5A/CNTFR/CDKN1C/NR0B1/RHOBTB3/HAND1/BMP4/KRT8/SPP1/KRT19	16
CMs	GO:0035051	cardiocyte differentiation	8/123	105/10767	2.55086e-05	0.00345514	0.00285293	CALR/SORBS2/MYOCD/RGS4/FOLR1/ISL1/BMP4/ACTC1	8
CMs	GO:0003206	cardiac chamber morphogenesis	8/123	108/10767	3.13011e-05	0.00401246	0.00331312	WNT5A/ISL1/SMARCD3/HAND1/BMP4/TNNT2/TPM1/TNNI1	8
CMs	GO:0003205	cardiac chamber development	9/123	141/10767	3.25855e-05	0.00401246	0.00331312	MYOCD/WNT5A/ISL1/SMARCD3/HAND1/BMP4/TNNT2/TPM1/TNNI1	9
CMs	GO:0055001	muscle cell development	8/123	112/10767	4.07029e-05	0.00463311	0.0038256	SORBS2/RGS4/BMP4/KRT8/TNNT2/TPM1/KRT19/ACTC1	8
CMs	GO:0048732	gland development	13/123	303/10767	4.10464e-05	0.00463311	0.0038256	MDK/NME1/FKBP4/WNT5A/PKM/LAMA1/CDKN1C/ASNS/ISL1/CCKBR/PTN/NR0B1/BMP4	13
CMs	GO:0003012	muscle system process	12/123	265/10767	4.89713e-05	0.00530653	0.00438164	MYL9/GJA1/SORBS2/MYOCD/RGS4/TNNT2/TPM1/MYL7/ACTA2/TNNI1/MYL4/ACTC1	12
CMs	GO:0003208	cardiac ventricle morphogenesis	6/123	59/10767	5.40301e-05	0.00542102	0.00447618	ISL1/SMARCD3/HAND1/TNNT2/TPM1/TNNI1	6
CMs	GO:0033273	response to vitamin	6/123	59/10767	5.40301e-05	0.00542102	0.00447618	SPARC/GAS6/FOLR1/PTN/CYP26A1/SPP1	6
CMs	GO:0048729	tissue morphogenesis	16/123	459/10767	6.46103e-05	0.00625105	0.00516154	MAGED1/WNT5A/FOLR1/FLRT3/LAMA1/ALX1/ISL1/CTHRC1/HOXB2/HAND1/BMP4/TNNT2/TPM1/ACTA2/TNNI1/ACTC1	16
CMs	GO:0050680	negative regulation of epithelial cell proliferation	7/123	90/10767	7.29245e-05	0.00681215	0.00562485	SPARC/MAGED1/WNT5A/CDKN1C/ISL1/PTN/BMP4	7
CMs	GO:0009611	response to wounding	15/123	418/10767	8.04322e-05	0.00726303	0.00599714	MDK/MYL9/LOX/SPARC/NREP/GAS6/C1QTNF1/WNT5A/FOLR1/DGKI/FLRT3/PKM/ISL1/TPM1/SPP1	15
CMs	GO:0055010	ventricular cardiac muscle tissue morphogenesis	5/123	40/10767	8.56778e-05	0.00748714	0.00618219	ISL1/HAND1/TNNT2/TPM1/TNNI1	5
CMs	GO:0003007	heart morphogenesis	10/123	200/10767	9.47404e-05	0.00793754	0.00655408	WNT5A/FOLR1/ISL1/SMARCD3/HAND1/BMP4/TNNT2/TPM1/TNNI1/ACTC1	10
CMs	GO:0030239	myofibril assembly	5/123	41/10767	9.6692e-05	0.00793754	0.00655408	KRT8/TNNT2/TPM1/KRT19/ACTC1	5
CMs	GO:0006936	muscle contraction	10/123	202/10767	0.000102903	0.00819895	0.00676994	MYL9/GJA1/MYOCD/TNNT2/TPM1/MYL7/ACTA2/TNNI1/MYL4/ACTC1	10
CMs	GO:0015949	nucleobase-containing small molecule interconversion	4/123	23/10767	0.000121387	0.00939532	0.00775779	NME4/NME1/AK2/GLRX	4
CMs	GO:0060914	heart formation	4/123	24/10767	0.000144383	0.0108648	0.00897116	FOLR1/ISL1/SMARCD3/BMP4	4
CMs	GO:0006563	L-serine metabolic process	3/123	10/10767	0.000164657	0.0112571	0.00929507	PHGDH/PSAT1/SERINC5	3
CMs	GO:0003229	ventricular cardiac muscle tissue development	5/123	46/10767	0.000168987	0.0112571	0.00929507	ISL1/HAND1/TNNT2/TPM1/TNNI1	5
CMs	GO:0021536	diencephalon development	5/123	46/10767	0.000168987	0.0112571	0.00929507	WNT5A/ISL1/PTN/NR0B1/BMP4	5
CMs	GO:0045214	sarcomere organization	4/123	25/10767	0.000170373	0.0112571	0.00929507	KRT8/TNNT2/TPM1/KRT19	4
CMs	GO:0071709	membrane assembly	4/123	25/10767	0.000170373	0.0112571	0.00929507	NRXN1/RFTN1/ANK3/S100A10	4
CMs	GO:0070252	actin-mediated cell contraction	6/123	75/10767	0.000208106	0.0134228	0.0110833	GJA1/TNNT2/TPM1/TNNI1/MYL4/ACTC1	6
CMs	GO:0048645	animal organ formation	5/123	49/10767	0.000228749	0.0142981	0.011806	WNT5A/FOLR1/ISL1/SMARCD3/BMP4	5
CMs	GO:0021983	pituitary gland development	4/123	27/10767	0.000232232	0.0142981	0.011806	WNT5A/ISL1/NR0B1/BMP4	4
CMs	GO:0007548	sex differentiation	9/123	184/10767	0.000252395	0.0151942	0.0125459	PHB/PRDX4/FKBP4/HSPA5/CTSV/WNT5A/CNTFR/NR0B1/RHOBTB3	9
CMs	GO:0051962	positive regulation of nervous system development	13/123	364/10767	0.000258956	0.0152502	0.0125922	NME1/HSPA5/TUBB2B/CRABP2/APBB1/WNT5A/FLRT3/NRXN1/CBLN2/SMARCD3/PTN/ENC1/BMP4	13
CMs	GO:0055007	cardiac muscle cell differentiation	6/123	80/10767	0.000296493	0.0167542	0.0138341	CALR/SORBS2/MYOCD/RGS4/BMP4/ACTC1	6
CMs	GO:0048385	regulation of retinoic acid receptor signaling pathway	3/123	12/10767	0.000296863	0.0167542	0.0138341	CALR/CRABP2/CYP26A1	3
CMs	GO:1901607	alpha-amino acid biosynthetic process	5/123	52/10767	0.000303376	0.0167723	0.0138491	PHGDH/BCAT1/PSAT1/SERINC5/ASNS	5
CMs	GO:0035270	endocrine system development	6/123	82/10767	0.000339145	0.0183749	0.0151723	MDK/WNT5A/CDKN1C/ISL1/NR0B1/BMP4	6
CMs	GO:0033144	negative regulation of intracellular steroid hormone receptor signaling pathway	4/123	30/10767	0.00035317	0.0183988	0.015192	CALR/PHB/ISL1/NR0B1	4
CMs	GO:0044091	membrane biogenesis	4/123	30/10767	0.00035317	0.0183988	0.015192	NRXN1/RFTN1/ANK3/S100A10	4
CMs	GO:0048678	response to axon injury	5/123	54/10767	0.000362506	0.0185136	0.0152868	NREP/FOLR1/FLRT3/ISL1/SPP1	5
CMs	GO:0003128	heart field specification	3/123	13/10767	0.00038271	0.0185136	0.0152868	ISL1/SMARCD3/BMP4	3
CMs	GO:0009070	serine family amino acid biosynthetic process	3/123	13/10767	0.00038271	0.0185136	0.0152868	PHGDH/PSAT1/SERINC5	3
CMs	GO:0060065	uterus development	3/123	13/10767	0.00038271	0.0185136	0.0152868	MYOCD/WNT5A/CDKN1C	3
CMs	GO:2000242	negative regulation of reproductive process	4/123	31/10767	0.000401933	0.0191024	0.015773	CALR/PRDX4/WNT5A/BMP4	4
CMs	GO:0030324	lung development	7/123	120/10767	0.000437959	0.0204557	0.0168904	LOX/SPARC/MYOCD/WNT5A/LAMA1/PTN/BMP4	7
CMs	GO:0007389	pattern specification process	11/123	292/10767	0.000503235	0.0228677	0.018882	WNT5A/FOLR1/ALX1/ISL1/SMARCD3/HOXB2/C9orf116/HAND1/CFC1/BMP4/HES4	11
CMs	GO:0008652	cellular amino acid biosynthetic process	5/123	58/10767	0.000506483	0.0228677	0.018882	PHGDH/BCAT1/PSAT1/SERINC5/ASNS	5
CMs	GO:0030323	respiratory tube development	7/123	124/10767	0.000533777	0.0237049	0.0195733	LOX/SPARC/MYOCD/WNT5A/LAMA1/PTN/BMP4	7
CMs	GO:0031099	regeneration	7/123	125/10767	0.000560162	0.0244755	0.0202096	PHB/NREP/GAS6/FOLR1/PKM/ISL1/SPP1	7
CMs	GO:0043009	chordate embryonic development	14/123	451/10767	0.000617744	0.026563	0.0219333	PHGDH/WNT5A/FOLR1/CDKN1C/ALX1/ISL1/CTHRC1/HOXB2/HAND1/BMP4/KRT8/HES4/TPM1/KRT19	14
CMs	GO:0008285	negative regulation of cell proliferation	14/123	452/10767	0.000631381	0.0267252	0.0220672	NPM1/PHB/NME1/PRDX4/SPARC/MAGED1/MYOCD/P3H2/WNT5A/CDKN1C/ISL1/PTN/BMP4/TPM1	14
CMs	GO:0060485	mesenchyme development	9/123	210/10767	0.000663672	0.0276598	0.0228389	WNT5A/FOLR1/ALX1/ISL1/S100A4/HAND1/BMP4/ACTA2/ACTC1	9
CMs	GO:0051098	regulation of binding	11/123	303/10767	0.00068493	0.0281132	0.0232133	NME1/LRPAP1/HSPA5/MYOCD/WNT5A/ISL1/SMARCD3/CTHRC1/HAND1/BMP4/S100A10	11
CMs	GO:0009799	specification of symmetry	6/123	94/10767	0.00070565	0.0285314	0.0235586	WNT5A/FOLR1/C9orf116/HAND1/CFC1/BMP4	6
CMs	GO:0031103	axon regeneration	4/123	36/10767	0.000720043	0.0286852	0.0236856	NREP/FOLR1/ISL1/SPP1	4
CMs	GO:0060973	cell migration involved in heart development	3/123	16/10767	0.000730822	0.0286927	0.0236918	FOLR1/FLRT3/BMP4	3
CMs	GO:0030048	actin filament-based movement	6/123	95/10767	0.000746285	0.0288812	0.0238475	GJA1/TNNT2/TPM1/TNNI1/MYL4/ACTC1	6
CMs	GO:0044057	regulation of system process	11/123	309/10767	0.000805187	0.030705	0.0253533	MYL9/GJA1/GAS6/C1QTNF1/MYOCD/RGS4/NRXN1/TNNT2/TPM1/TNNI1/MYL4	11
CMs	GO:0009792	embryo development ending in birth or egg hatching	14/123	464/10767	0.00081608	0.030705	0.0253533	PHGDH/WNT5A/FOLR1/CDKN1C/ALX1/ISL1/CTHRC1/HOXB2/HAND1/BMP4/KRT8/HES4/TPM1/KRT19	14
CMs	GO:0045664	regulation of neuron differentiation	14/123	466/10767	0.000850928	0.0315776	0.0260738	CALR/NME1/FKBP4/NREP/HSPA5/TUBB2B/CRABP2/APBB1/WNT5A/ISL1/PTN/ENC1/BMP4/SPP1	14
CMs	GO:0061564	axon development	12/123	362/10767	0.00087152	0.0319047	0.0263439	NREP/TUBB2B/CRABP2/APBB1/WNT5A/FOLR1/FLRT3/NRXN1/UNC5B/ISL1/ANK3/SPP1	12
CMs	GO:0060541	respiratory system development	7/123	137/10767	0.000965491	0.0347642	0.0287051	LOX/SPARC/MYOCD/WNT5A/LAMA1/PTN/BMP4	7
CMs	GO:0010720	positive regulation of cell development	12/123	368/10767	0.00100514	0.0347642	0.0287051	CALR/NME1/HSPA5/TUBB2B/CRABP2/APBB1/WNT5A/SMARCD3/PTN/ENC1/BMP4/S100A10	12
CMs	GO:0003215	cardiac right ventricle morphogenesis	3/123	18/10767	0.0010473	0.0347642	0.0287051	ISL1/SMARCD3/HAND1	3
CMs	GO:0030325	adrenal gland development	3/123	18/10767	0.0010473	0.0347642	0.0287051	MDK/CDKN1C/NR0B1	3
CMs	GO:0071295	cellular response to vitamin	3/123	18/10767	0.0010473	0.0347642	0.0287051	GAS6/FOLR1/PTN	3
CMs	GO:0007584	response to nutrient	7/123	139/10767	0.00105114	0.0347642	0.0287051	SPARC/GAS6/FOLR1/PKM/PTN/CYP26A1/SPP1	7
CMs	GO:0031032	actomyosin structure organization	7/123	139/10767	0.00105114	0.0347642	0.0287051	PFN2/KRT8/TNNT2/TPM1/S100A10/KRT19/ACTC1	7
CMs	GO:0033143	regulation of intracellular steroid hormone receptor signaling pathway	5/123	68/10767	0.00105229	0.0347642	0.0287051	CALR/PHB/KCTD6/ISL1/NR0B1	5
CMs	GO:0031102	neuron projection regeneration	4/123	41/10767	0.00118467	0.038666	0.0319268	NREP/FOLR1/ISL1/SPP1	4
CMs	GO:0071407	cellular response to organic cyclic compound	12/123	377/10767	0.00123736	0.0399047	0.0329496	NPM1/CALR/PHB/FKBP4/HSPA5/FOLR1/KCTD6/ISL1/PTN/NR0B1/BMP4/SPP1	12
CMs	GO:0030198	extracellular matrix organization	9/123	230/10767	0.00126337	0.0402645	0.0332467	CST3/PRDX4/LOX/SPARC/GAS6/CTSV/LAMA1/LUM/SPP1	9
CMs	GO:0010927	cellular component assembly involved in morphogenesis	5/123	71/10767	0.00127909	0.0402915	0.033269	KRT8/TNNT2/TPM1/KRT19/ACTC1	5
CMs	GO:0006941	striated muscle contraction	6/123	106/10767	0.00132321	0.0407928	0.0336829	GJA1/TNNT2/TPM1/TNNI1/MYL4/ACTC1	6
CMs	GO:0097435	supramolecular fiber organization	14/123	488/10767	0.00132513	0.0407928	0.0336829	CST3/LOX/FKBP4/SORBS2/RGS4/LUM/PFN2/RHOBTB3/KRT8/TNNT2/TPM1/S100A10/KRT19/ACTC1	14
CMs	GO:0060706	cell differentiation involved in embryonic placenta development	3/123	20/10767	0.00143896	0.0437993	0.0361654	HAND1/KRT8/KRT19	3
CMs	GO:0001890	placenta development	6/123	109/10767	0.00152782	0.0453353	0.0374337	CTSV/CDKN1C/HAND1/KRT8/SPP1/KRT19	6
CMs	GO:0009913	epidermal cell differentiation	6/123	109/10767	0.00152782	0.0453353	0.0374337	CTSV/WNT5A/KRT18/BMP4/KRT8/KRT19	6
CMs	GO:0030216	keratinocyte differentiation	5/123	74/10767	0.00154015	0.0453353	0.0374337	CTSV/WNT5A/KRT18/KRT8/KRT19	5
CMs	GO:0043401	steroid hormone mediated signaling pathway	7/123	149/10767	0.0015731	0.0453353	0.0374337	CALR/PHB/FKBP4/KCTD6/ISL1/NR0B1/BMP4	7
CMs	GO:0051099	positive regulation of binding	7/123	149/10767	0.0015731	0.0453353	0.0374337	NME1/MYOCD/WNT5A/ISL1/CTHRC1/BMP4/S100A10	7
CMs	GO:0001838	embryonic epithelial tube formation	6/123	110/10767	0.00160112	0.045568	0.0376258	WNT5A/FOLR1/ALX1/CTHRC1/HAND1/BMP4	6
CMs	GO:0030855	epithelial cell differentiation	12/123	389/10767	0.00161481	0.045568	0.0376258	CTSV/WNT5A/LAMA1/TAGLN/CDKN1C/PTN/NR0B1/KRT18/BMP4/KRT8/ACTA2/KRT19	12
CMs	GO:0006541	glutamine metabolic process	3/123	21/10767	0.00166487	0.0455879	0.0376423	PHGDH/ASNS/GFPT2	3
CMs	GO:0070268	cornification	3/123	21/10767	0.00166487	0.0455879	0.0376423	KRT18/KRT8/KRT19	3
CMs	GO:0001755	neural crest cell migration	4/123	45/10767	0.00168283	0.0455879	0.0376423	FOLR1/ALX1/ISL1/BMP4	4
CMs	GO:0035065	regulation of histone acetylation	4/123	45/10767	0.00168283	0.0455879	0.0376423	EID1/MYOCD/NOC2L/ISL1	4
CMs	GO:0046661	male sex differentiation	6/123	112/10767	0.00175572	0.0468408	0.0386768	PRDX4/FKBP4/CTSV/WNT5A/NR0B1/RHOBTB3	6
CMs	GO:0008406	gonad development	7/123	152/10767	0.00176366	0.0468408	0.0386768	PHB/PRDX4/HSPA5/CTSV/WNT5A/NR0B1/RHOBTB3	7
CMs	GO:0072132	mesenchyme morphogenesis	4/123	46/10767	0.00182701	0.0480521	0.0396769	WNT5A/ISL1/ACTA2/ACTC1	4
