## Supplementary material for "ETV2 upregulation marks the specification of early cardiomyocytes and endothelial cells during co-differentiation": Table S5

### Sheet: genecluster1
Cluster D1	Cluster D2	Cluster D3	Cluster S1	Cluster S2	Cluster S3
COX1	COX2	ND4	COX1	COX2	ACTG1
PLVAP	ATP6	FTL	FN1	ND4	ACTB
ND5	COX3	ND4L	ND6	FTL	CYTB
ND6	ACTB	LGALS1	ND5	KDR	ATP6
KDR	TMSB10	HSP90B1	COL1A1	RPL13AP5	TMSB10
GPX1	CYTB	EGFL7	COX3	ANKRD1	TMSB4X
ND1	APLN	HMGCS1	ACTC1	HSP90B1	ND2
CD24	S100A11	ANKRD1	ND3	ND4L	KRT8
RPL13AP5	ND2	IFITM3	HAPLN1	RPS12	HSPA8
ID1	TMSB4X	MYBL2	COL1A2	ID1	GJA1
HLA-E	ACTG1	SCD	EEF2	SLC2A3	APLNR
CYP1A1	TUBB	HMGB2	MYL7	LGALS1	IGFBP4
TXNIP	CLIC1	FSCN1	PRDX6	PDIA4	HSPA5
EEF2	APLNR	TUBB4B	TPM1	SCD	PKM
ND3	ATP8	SERPINH1	COL3A1	RPL8	ATP8
FN1	SLC2A3	AKAP12	ND1	IFITM3	CRABP2
IGFBP4	HSPA5	TOP2A	COL2A1	HMGA1	TUBB2A
COL1A2	CCND1	CKS2	IGF2	SPP1	ENO1
BST2	HSP90AA1	HSP90AB1	MDK	CKS2	CALR
H1F0	ITGB1	MSN	APOE	EEF1A1	HSP90AA1
EEF1A1	CALR	IFITM2	FBLN2	EGFL7	TUBB
CRHBP	PMP22	COL1A1	DOK4	RPS18	FSCN1
SC5D	CAP1	TPX2	BAMBI	HMGCS1	VIM
SMAD6	YBX1	HNRNPA2B1	NID2	ITGB1	S100A11
TIE1	NES	EPHA2	HES4	TNFRSF10B	RPS6
COL6A2	HSPA8	NUCKS1	COL4A1	LIN28A	HSP90AB1
CD34	RHOB	MSMO1	S100A10	HMGB2	KRT18
FCN3	HAPLN1	ILF2	SPARC	TFPI2	MMP14
TEK	TUBA1A	NRP2	HAND1	CCND1	TAGLN2
CDH5	TAGLN2	RPS11	CALU	RPS11	FLNA
RAMP2	ENO1	RPL8	H1F0	RPS8	ETV2
FBLN2	PKM	CDC20	BMP4	RPS2	NES
F2RL2	NDUFS5	TM4SF1	MYL4	PTMS	EPHA2
CCNG1	TFPI2	FDFT1	PSAP	NTS	IER3
TCIM	VIM	RPS18	LRRN4	PLVAP	YES1
SNX3	MMP14	KPNA2	TXNIP	CDC20	YBX1
ENC1	PODXL	UBE2C	IFITM2	MSMO1	HNRNPAB
MARCKSL1	PRDX1	HMGA1	BGN	RPL3	ZAP70
SELE	RGS5	RHOA	BST2	LAPTM4B	CLIC1
ID3	PFN1	UBB	PTN	CNBP	TAGLN
MAGED2	PDIA4	SLC20A1	FKBP10	RPLP2	PTMA
BGN	HNRNPAB	PEA15	LTBP1	RPS3	TNC
CD93	CYR61	COL5A1	COL6A2	RPL27	CA2
WSB1	APOE	KIF2C	CGNL1	KPNA2	DUSP6
ZNF467	GAPDH	LIN28A	COL4A2	ID3	LHX1
ID2	MCAM	UBC	SNX3	RPL4	FLNC
DDX17	CRABP2	SPARC	MYL9	TPX2	TUBB2B
S100A4	PCNA	RPS2	LGR4	SERPINH1	PFN1
PECAM1	PTMA	CCNB1	ISYNA1	RPS16	ITGA5
OIT3	XRCC6	RPS12	APP	RPLP1	CAP1
PLXND1	FASN	GANAB	MRC2	TIMP3	NCL
CAVIN1	TUBB6	RPN2	MIR4292	SERPINE2	FASN
VAMP5	NTS	HMGCR	TMEM88	APLN	NPPB
BEX1	MYL12B	CDCA8	HSPB1	RPS25	VCP
ENG	H2AFZ	MORF4L2	LIFR	RHOA	DCBLD1
ADD3	ARF4	CALU	EIF4A2	RPS21	EZR
GATA5	GJA1	NUSAP1	CCDC80	RPLP0	HSPD1
TGM2	ANXA5	CD63	FGFR3	RPL19	TAL1
EFNA1	TAL1	LDLR	BEX1	RPL7A	CITED2
COL4A1	RPS6	RPL4	SPIN4	TOP2A	YWHAH
LIFR	DHCR24	PTMS	ATP5F1B	FDFT1	GSTP1
IFI16	TPM3	ANP32B	ADGRG6	RPL35	XRCC6
SLC38A2	CNN3	DLGAP5	NME4	PABPC1	GAPDH
MRC1	FLNC	FADS2	COL6A1	RPL24	NDUFS5
RNASE1	EIF5A	H2AFX	ATP1B2	JUND	MCL1
CGNL1	YWHAQ	MKI67	LAMC1	MSN	DHCR24
SPIN4	SNRPB	GADD45A	KLHDC3	UBE2C	TPM4
SERPING1	S100A10	RPL19	SH3GLB1	CAVIN1	KRT19
NORAD	YES1	PTPRF	PHPT1	CCNG1	CYR61
EPHB4	PSMA7	TIMP1	ADGRA2	IFI16	BTG2
S100A6	DCBLD1	BSG	NID1	RPL11	RHOB
PDLIM1	ANXA2P2	JUND	GATA4	CLDN11	SPRY4
DOCK6	VCP	ATP5F1B	RABL6	RGS5	TUBA1A
SPNS2	NCL	RPLP2	PRDX5	FSTL1	RPL10A
AGRN	MAPRE1	STMN1	NKX2-5	ANXA1	SHC1
RPL13A	CKB	DYSF	CNTFR	CDKN1A	SOX7
RALB	RAN	UBE2S	KCTD12	HLA-E	P3H2
CLEC14A	KRT8	RPL27	AHNAK	ITM2C	HMGCR
STAB1	MCM7	INSIG1	NORAD	RPS27	DUSP5
DDAH2	XRCC5	ELOVL1	CDH2	TMED9	COL5A1
MMRN2	ALDOA	S100A16	PTPN13	UBE2S	LDHB
GJA4	CSE1L	CNBP	2007-09-01	SLC25A5	MYH9
TSPAN18	POMP	SHC1	CD24	NPM1	ITGAV
CPXM1	FLNA	CALM3	LAMA5	RPS9	TUBB6
HSPG2	SP6	FSTL1	H1FX	UBC	VASP
NOTCH1	GSTP1	RPLP0	MXRA8	SLC25A6	SERPINE1
PRCP	CITED2	PTTG1	IDH2	LINC00458	ANXA5
PSAP	TUBA1C	CCNA2	RHOBTB3	RPS19	RALA
SHANK3	CA2	HJURP	COL18A1	SRP9	LDLR
HSPB1	EIF4G2	PIM3	BMP10	YWHAE	H2AFZ
CCDC85B	TUBB2A	RPL3	MAGED2	RPL13A	PRDX1
F2R	ARHGDIA	KIF20A	CRB2	PEA15	RRBP1
IGFBP2	H3F3B	KIFC1	CTGF	RPL13	EIF5A
SEMA3G	PGAM1	SAE1	SC5D	PFDN2	PMP22
TSPAN13	HSPD1	RPS3	PPDPF	FBL	CFL1
PREX1	PGD	LAPTM5	PGGHG	SERPINB9	MAPRE1
NCOA4	ZWINT	HDGF	MEST	RPS13	SLC7A5
ISYNA1	YWHAG	RPLP1	CALM2	VAT1	HAS2
PBX2	TUBA1B	RPS21	ARF1	RPL29	SRSF1
PGGHG	SH3BGRL3	TK1	AHCY	HYOU1	DDX21
SOX18	TPI1	CENPW	MIR4664	FTH1	XRCC5
MYCT1	TUBB2B	ACLY	PTPRF	LOXL2	TMEM74B
MDK	GSTO1	RPL7A	CALD1	MIR126	TCEAL8
ARGLU1	TXN	CKAP5	TPM2	2011-09-01	HNRNPA2B1
MDFI	ALYREF	P4HB	ACADVL	F2R	TUBB4B
CDKN1A	PFDN2	MIR126	HMGN3	TIMP1	YWHAG
BRK1	MCL1	PTGES3	PXDN	GADD45A	CNTNAP2
TIMP3	RTN4	RPS8	CPXM1	NQO1	ENC1
ARHGDIB	MCM3	ARL4D	HTRA1	GPX1	ZYX
CD40	CCT5	ELOVL5	JAG1	F2RL2	COL5A2
JAG2	ESAM	BIRC5	COX7C	HDGF	RAN
PKN1	KRT18	RPS4X	TMEM14C	HK1	TMC6
EIF4B	2011-09-01	CCNB2	ACTA2	GSTO1	IER2
FKBP8	DNAJA1	PCNP	TMEM185A	FBLN1	RPL5
PXDN	KIF5B	SLC25A5	C4orf48	CKAP5	AMOTL1
EMILIN1	SRSF1	SPTAN1	FKBP8	PLK2	ALDOA
SLC9A3R2	TPM4	CDK1	BEX3	PTTG1	NUCKS1
VWF	MYL6	LSS	UNC5B	H2AFX	SNAI1
EIF4A2	TRIM24	TACC3	DAG1	TTYH3	ANXA2P2
LAMB2	GNG11	DNAJC1	IGDCC3	FADS1	EIF4G1
ITM2C	PTP4A3	ACAT2	EIF4B	CHCHD2	KPNB1
GRN	MYL12A	ACTN4	BMP2	PCNP	TPM3
CALCRL	YWHAH	TM4SF18	HIBADH	IMPDH2	SH3BGRL3
EDN1	LDHA	AURKB	SMAD6	DLGAP5	CCT6A
NPDC1	RPL35	SRP9	EMILIN1	IFITM1	RPS4X
PABPC1	ANXA6	RPS25	WSB1	SELE	FBN2
MFNG	DAD1	NEK2	TBX20	FLT1	ADAM19
MARCKS	FEN1	ATF4	QPRT	KIF2C	PSMA7
FLOT2	RRM2	NCAPD2	STOM	CCNB1	NRP2
H1FX	SPRY4	RPS27	CPE	ANP32B	MCM7
OGT	RPL36AL	KLHDC3	CDK6	TKT	ACLY
NID1	PDIA3	ARL6IP1	OGA	NUSAP1	CCT2
TMEM123	PSMC3	PRTG	FAM84B	CCNA2	TGFB1
COL4A2	ETS1	DHCR7	CDKN1C	SCRN1	NFKBIA
CTDSP2	LMNB2	MYO1C	MYH10	SFPQ	DIAPH1
HES4	TAGLN	SPC25	TMEM200B	P4HB	PLXND1
OGA	RPL10A	UBALD2	CAP2	RPL12	PDLIM1
TCIRG1	TMPO	IDI1	ACTN4	EIF4EBP1	MARCKSL1
MRC2	HNRNPM	FKBP10	CKAP4	BEX4	TOMM34
SMTNL1	STIP1	MVD	ID2	TNFRSF10C	PDLIM7
ITM2B	KPNB1	IPO7	MALAT1	CLIC4	POMP
TNFRSF1B	NPM1	ACSS2	LAMB2	GANAB	ARHGDIA
FURIN	CCT6A	PKDCC	DKK1	SLC16A1	PPIA
CNTFR	CFL1	RAB11A	CORO6	SOCS3	SET
QPRT	VAT1	SQLE	THBS1	RPS14	SNPH
GPX4	EIF4G1	EHD2	APLP2	DHCR7	VCL
ACVRL1	PPP1R16B	ESYT1	AEBP1	RPL18	YWHAZ
PLTP	ZYX	TP53I11	LBH	HNRNPC	PKDCC
GLUL	EEF1B2	CHCHD2	CLEC11A	ARL6IP1	RPL6
NYNRIN	DUSP6	ASPM	BASP1	PCDH10	WLS
HSD17B14	FLT1	TMED9	FLOT1	ARF4	AKAP12
EID1	HYOU1	YWHAE	NINL	GATA2	YWHAQ
ITGA9	CCT3	UBE2T	CTHRC1	BIRC5	IL11
RPL5	EZR	BUB1	IRF2BPL	INSIG1	SEMA4C
LTK	YWHAZ	IDH2	C1GALT1	AP2M1	ADAMTS9
LENG8	TMBIM1	FTH1	AGRN	ELOVL5	FAM129B
MYO6	UCHL1	HNRNPC	PCOLCE	BAX	NOLC1
CLIP3	VDAC1	RPL24	CD248	ETS1	SH2B3
COLEC12	ANXA1	TMSB15A	ARHGDIB	OSTC	SP6
BNIP3L	SRP14	RAD51AP1	IL6ST	CDCA8	ATF4
SH3TC1	HMGB1	VWA5A	HS2ST1	CD99	SRSF7
RRAS	NECTIN2	INCENP	PFN2	SDCBP	EIF1
LAMA5	MCM6	OST4	AES	INKA1	TMPO
MMP15	MYADM	TMEM97	KLHDC8B	ACTR1B	IGF2BP1
DOK4	SLC25A6	LOXL2	UBE2H	PIM3	ANXA6
AFAP1L1	PSMB6	RPS13	TMEM141	UBALD2	AP1S2
PDCD4	VASP	PIMREG	LAMB1	STMN1	TRIM24
CSDE1	MCM4	RPS16	S100A6	CCNI	LIPG
BAMBI	CCT7	AP1B1	PNMA8A	RPS27A	NOP10
TMEM219	RPSA	INPP5F	ISL1	RRAS	VGF
GAD1	RASIP1	PLK2	OST4	PDIA6	PODXL
DLL4	LDHB	MLF2	ZMYM3	ZFP36L2	MCAM
KDELR1	IER2	HNRNPA1	EFS	CDK1	UCHL1
UBE2L6	PPIA	FDPS	RTL8C	MVD	FGFR1
CDKN1C	PSMD2	HIF1A	EIF3E	ASH2L	C1QBP
CORO6	EIF3I	ACTR2	VCAN	MYDGF	SLC20A1
ELK3	LHX1	LMNA	AXL	RPL36	EMX1
LRIG3	APLP2	MIR621	SFRP1	MYBL2	ARF6
MINK1	MAP1B	GNG5	PFKP	LRIG3	CHPF
SRSF5	PAICS	KIF11	WDR86	ARL4D	TP53I11
TLN1	HMGN2	SV2A	TGFB2-AS1	RASIP1	CSE1L
LIMD2	PARK7	NAB2	IGFBP7	EXOC3L1	H2AFY2
FLOT1	MBOAT7	AURKA	MMP15	CNPY3	PCNA
TP53INP1	PPM1G	RPS9	SLC7A2	HNRNPA3	CMTM6
GATA4	GLO1	STARD4	CCDC183-AS1	MORF4L2	HNRNPD
APP	TLNRD1	SCRN1	PMEL	GNG5	FUS
LTBP4	MYH9	MAPKAPK2	PCED1A	RPS15	HEG1
CRIP2	C1QBP	ARF1	PJA2	TOMM20	MYADM
FGD5	HLA-A	COL5A2	SLC40A1	CCNB2	RBBP4
KIAA1551	CYCS	OSTC	ENO2	VBP1	HNRNPM
TMEM204	MYL7	RPL12	HMGN1	LMAN1	CCT3
BEX3	MANF	STARD8	HRC	MARCKS	TRIM28
NOP53	LMNB1	RPL11	LGMN	FZD2	TNFRSF12A
PLCB2	SDCBP	CKS1B	BNIP3L	NCAPD2	SDC4
COTL1	ITGAV	PRDX6	DDAH2	SQLE	PHLDA2
TGFB1	BCL6B	NUF2	DSTN	FADS2	ZWINT
SHKBP1	FBL	PTBP1	CDCA7L	VDAC1	FHOD1
CCNI	DDX1	GDI1	ECE1	GNB4	CCT7
ATP1B2	SEMA4C	RPS27A	SHC2	DEK	WDR1
LDB1	KLF2	HNRNPA3	CTDSP2	RCN3	LPCAT1
ADGRA2	EIF4EBP1	CENPF	LDOC1	SNRPD2	SFRP2
BAIAP2-DT	PPIB	AP2S1	GRINA	ARL4C	PNN
SRRM2	ADAMTS9	RAD21	CTSV	DYSF	RCC2
UNC5B	CCT2	BTG2	MAGEH1	ATN1	PHC2
PSME1	PSMB5	TRIM28	REPIN1	MDFI	PICALM
NAP1L1	ANP32E	PDIA6	CRTAP	ESYT1	NECTIN2
ADGRG6	ZAP70	KHDRBS1	DPYSL3	AURKB	ACTR2
ENO2	PSMD1	ANLN	DACT3	TMSB15A	HNRNPF
PURPL	ACTN1	SFPQ	ZNF467	RPS3A	LRRC8A
MAP4K2	PSMB1	PPP2R5D	DES	GLO1	CNN1
MED12	LAPTM4B	ATP1B3	CRLS1	HDAC7	CNN2
SOX17	NUDC	UBA52	ODC1	RPL32	ETF1
SAT1	CDCA5	CDC25B	DSG2	SRRM2	ACAT2
LPAR6	NASP	IFITM1	GATA5	GDF15	MSX1
NAXE	RHOC	ARCN1	VEGFB	CD63	PSMC3
LUC7L3	AKIRIN1	HK1	PLXNB2	SPCS3	PGAM1
MAP3K6	PFKP	FAM83D	SPTAN1	STK26	HNRNPA1
SIDT2	HNRNPK	TMBIM6	TMEM98	PERP	LMNB2
TPT1	BCL2L1	REEP4	CEMIP2	RPL35A	PRPF19
ADGRL4	DUSP5	PKN3	PDGFRB	MZT1	SNRPE
HEY2	CANX	FZD2	ALKBH7	AURKA	RPS20
GIMAP8	FKBP1A	PRRC2A	ARHGEF17	KIF20A	TCEAL9
FGFBP3	ECM1	MELK	PLTP	PTGES3	FHL3
MIR4292	DDX21	GTSE1	PLD3	P2RY1	RTN4
RBMX	FHOD1	FAM129B	CDKN1B	MKI67	PSMB5
SF3B1	SNRPD2	CYP2S1	ARL6IP5	UBA52	COX5B
RGS10	THY1	COPG1	RBM24	NUFIP2	GNL3
LAPTM4A	NOP10	IMPDH2	KEL	VAMP5	RPSA
MYO7A	BCAR1	C1GALT1	FNBP1	PLAU	PTP4A3
TAOK2	SET	CKAP2	TCIRG1	PSRC1	UBB
CUL7	FUS	ETV4	UBE2L6	TM4SF1	SF1
SLC44A2	CCT8	RPL18	BRK1	VAMP7	NASP
TMEM88	JUN	CAPZB	ALPK2	SLC3A2	TXN
ADAMTS10	BCAT1	NEMP1	ATP5MD	HACD3	NOP56
ST13	MAP2K1	DEK	PURPL	CBX1	PDIA3
UBE2H	POP7	H2AFV	CLIP3	CCT4	SF3B4
2002-09-01	DIAPH1	PLK1	LDB1	RPN2	MCM6
TFPI	GRAP2	RPL29	EID1	TMEM97	MT2A
MYO15B	WDR1	PLXNA2	MYRF	NEK2	TOP1
FAM124B	FBN2	LAMB1	CUL7	BUB1	SALL1
HMGN3	TCP1	PSRC1	PLIN3	PCBP1	RRM2
DIPK1B	CSNK1G2	CLIC4	BMPER	FERMT2	LMNB1
UBXN1	RALA	CEP55	LRP1	RPL34	ZFP36
TMEM200B	HNRNPF	MYH10	PDCD4	LSM2	EEF1B2
RACK1	HSPA4	ITGA10	NUCB1	GOLPH3	CSRNP1
ATP2B4	CDC37	VBP1	LAPTM4A	PTTG1IP	BCAR1
CLEC11A	EIF1	HMGB3	LTBP4	BCAT1	CSNK1G2
TRAPPC6A	ICMT	SMC4	SOX12	GNB1	ERF
BCAM	HTRA1	SURF4	SLC38A2	RPL27A	PGD
A2M	MCM2	ARHGAP11A	CCDC183	PRDX4	GFPT2
SASH1	PPP1R14B	JPT1	TGFB2	ELOVL1	SERINC3
SH3BGRL	SLC1A5	GNB1	CAMK2D	HINT1	THY1
SCARF1	LMO2	P3H1	SLC39A7	STRAP	FKBP1A
REPIN1	MCM5	PLCB3	TMEM123	RPL31	MIR621
NBEAL2	SRSF3	LBR	DYNLL1	USO1	MYL6
IRF2BPL	SOX7	BUB1B	MAGED1	FAM89A	CDC37
SLC16A1	PSMB3	NPR1	NPDC1	CORO1C	DBN1
RPL15	DTL	RAC3	HAND2	UBE2T	ASS1
LOC105372273	FZD7	SLC25A1	PEBP1	BSG	HSPA9
RENBP	LBH	CDKN3	ZFP36L1	SLC44A2	PHB2
WASF1	SUMO1	HMCES	2008-09-01	RAB11A	EMILIN2
RDX	GMNN	G3BP2	NPC2	RNF11	CCT5
ATP5MC2	RANBP1	SEMA3F	HIF1A	CD164	MYC
ADAMTS12	MASTL	STRAP	SREBF2	PSAT1	FZD7
LRRC4	SDC4	KIF18B	NCOA4	CCND2	FAM222A
NUCB1	RCC2	NDC80	AMOT	RAD23A	LMO2
SFRP5	PARP1	2009-09-01	GNAS	HNRNPH3	UTP3
FAM171A1	PGK1	MACF1	DGCR6L	GDI1	EFHD2
HERC1	GNL3	SEC13	ARMCX1	HJURP	TNFRSF21
MXRA8	FAM222A	CAPN2	RBMX	CCDC85B	RPL36AL
SLC44A1	ODC1	ARHGAP23	SLC9A3R1	HHEX	GNG11
ITPRID2	PRPF19	AMOTL2	ADAMTS12	PPIB	COL13A1
FCGRT	HNRNPD	PIK3C2A	ARHGAP42	P3H1	STC1
RSRP1	CDC25A	VAV3	CBLN2	RACK1	U2AF2
IRF2BP2	SRSF7	RPN1	PSME1	STARD4	PPIAP46
HID1	PSMD3	BCL2L12	EDIL3	BTF3	FEN1
EXOC3L1	H2AFY2	TROAP	MYH6	RUVBL2	HNRNPDL
RBM38	RNF11	MZT1	CREG1	FLI1	AKIRIN1
FGFR3	CHAF1A	KIF22	UNC45B	ZCCHC3	TUBA1B
MAF	CDK17	FADS1	ALPK3	INPP5F	RPL41
ANKRD10	PRMT1	SEC61G	PLS3	SNRPA	KHDRBS1
F11R	ADAM15	PDGFB	SERINC1	TNFRSF1B	SRSF2
SELENON	EMP1	DDOST	PCYOX1	GFPT1	PSTPIP2
OSTF1	GINS1	RPS19	SRC	MAPKAPK2	APEX1
WASF2	PSMC4	RPL13	NUDT4	PIM1	DUSP2
ZMYM3	PTPN11	JUP	LRRTM1	FAM83D	EIF4G2
CDC42EP1	DHX9	ITGA3	ATP2B4	RPL22	TCP1
SSBP4	NACC1	GOLT1B	PKP2	PRRC2A	DNAJA1
PIK3C2B	AURKAIP1	FOXM1	EDN1	ORAI1	JUN
BTK	XBP1	KIF4A	SRSF5	CIAO2B	HMGB1
TSPAN15	CRMP1	RPS14	C6orf48	PLK1	FRMD8
ACTC1	CCT4	PIM1	ENTPD4	PCDH17	SMOX
TNKS1BP1	GARS	PIF1	CCNL2	GRAMD1A	ACVRL1
EFCAB14	THBD	SNAI1	LGI2	RPS5	DAD1
PLEC	TMEM109	IQGAP3	NKX2-6	RPS24	CAPZB
SEC14L1	RAB7A	RCN1	SNAI2	TCIM	LARP7
TRAF7	DYNLL1	MIS18BP1	SDC2	LARP1	ILF3
EIF3E	PNP	TRIP6	RFTN1	SETD5	EGR1
PNISR	EBNA1BP2	ADIPOR1	CSRP2	GABARAPL1	IRX3
PNRC1	PRELID1	NCAPG	TP53INP1	JPT1	CANX
RHOG	TXNRD1	CBX5	TMEM9	B3GAT3	RPL37A
ASH2L	CDC6	CORO1B	NOTCH3	G3BP2	ADRM1
WLS	APEX1	SLC39A7	MRPS26	PPIH	NUDC
SESN3	TRIR	COX8A	SIPA1L2	RAC3	SRM
SLC29A1	NOLC1	TNFRSF10B	APLP1	RCN1	RNF145
EFNB2	ACOT7	TTYH3	P4HA1	PIMREG	ALYREF
BMPER	CDC42	CENPI	TEK	KIFC1	ILF2
CD109	SSR3	ASF1B	CHMP2A	INCENP	DHX9
PAQR6	TOP1	CENPE	LPGAT1	RPL38	CSRP1
SREBF2	SUPT16H	LONRF1	ELOB	RPL28	MYORG
PRRT2	SRM	COX6B1	FGF10	SAT1	ABRACL
AGER	RAD51	CENPU	SCRN2	RASA3	B4GALT5
IGF2	KRT19	LSM4	BOD1	AARS	PSMD3
CD46	AZIN1	SPAG5	CD46	EIF4H	TRMT10C
COL3A1	TIMM23	HACD3	DNAJC6	CSDE1	APRT
BAZ2A	SLC2A1	PBK	RPL15	CKAP2	MAP2K1
SOX12	BANF1	NCAPG2	HEPH	CCNB1IP1	CNN3
CALM1	SPRY1	RACGAP1	FBN1	HK2	EIF3A
PROCR	U2AF2	NDUFA1	CYP27A1	PTPRG	MYL12A
GRINA	RRP36	PNRC2	RTL5	MYO1C	COLEC12
COX7C	CDH11	DSTN	PTH1R	RPL10	RPL7
H2AFJ	RPL6	PYCR1	FABP3	IGFBP2	CDC42SE1
COL18A1	ROMO1	FERMT2	SESN3	MTPN	DDX5
PWWP2B	ATP1A1	EIF2S2	HMGA2	PRTG	MYL12B
TIA1	SOD1	PRC1	ABRA	H3F3B	SPRY1
MTSS1	SLC7A5	ORC6	MYOCD	UQCRH	PPM1G
ACADVL	TFDP1	CENPA	MAGEF1	IDS	DDX1
PLCD1	RFC2	VANGL2	SERPING1	SAE1	IDI1
IL3RA	RBM3	ECT2	DPP7	COX8A	E2F4
GCA	MLEC	HINT1	OGT	RAD51AP1	NET1
PCMTD2	UHRF1	TIMELESS	PCDH7	KDM1A	MTA2
RAB11FIP3	CDC42EP2	FBLN1	NYNRIN	ECT2	TPI1
PDLIM7	SNRPD3	FLT4	CDH13	LSM4	SRP14
CEMIP2	TNFAIP1	CD99	PLPPR3	MLF2	CLDN6
VASH1	DUSP1	WWP1	MRFAP1	B4GALT2	HNRNPH1
ATN1	RRM1	HMMR	PDGFRA	CHMP5	PPP1R18
CTNNBL1	MRPL47	GDI2	IGF2BP2	SLC44A1	MMP2
ADCY4	TNC	SYPL1	PRSS23	HDAC1	KLF7
ZCCHC24	SNRPC	SSRP1	LENG8	CRMP1	AP2S1
FAM78A	PTPRG	PALD1	RELN	SSR3	TARS
IGF2BP2	RFWD3	RCN3	AFAP1L2	RNF26	EOMES
BIN1	LIPG	RAP2A	GABARAPL2	RPL37	NSUN2
COL6A1	HNRNPA0	SRPRA	SCMH1	NEMP1	XRN2
LEPROT	TMEM74B	PLK4	NOTCH2	PRC1	PSMD2
ENTPD4	SEC61B	ACTR1A	FRMD4B	SRPRA	TRIP10
HSD17B11	BZW1	OLFML3	DSP	REEP4	PSMD1
RALGDS	COLGALT1	IVNS1ABP	S100A4	GGH	NUP50
RPL35A	DNMT3B	ESPL1	EFNB2	PSMD8	DNMT3B
WDR6	MT2A	KNL1	INPPL1	GPX4	GJA4
SHC2	NOP58	HDAC1	TCF3	RAC1	MIR1244-2
GIMAP4	SHMT2	DRAP1	ZNF608	SURF4	ARHGAP40
GMFG	SNRPE	MND1	DDX17	PYCR1	TRAF4
2002-03-01	CAPZA1	RPL39L	SNTA1	TNPO1	CDC42EP2
ECE1	SF3B4	GFPT1	TNRC18	RPL30	PPP1R14B
ARID3A	E2F1	KANK3	EFNA1	SLC39A14	PPP1CA
TMEM14C	PSMA3	NQO1	ZCCHC24	LAMC3	STIP1
ZNF581	MRPL51	RANGAP1	CDC34	ENOPH1	PITPNM1
DDB2	CDC45	DIPK2B	HACD1	TACC3	ZIC3
TAB2	YWHAB	MAD2L1	P3H4	CENPV	CMTM3
GNS	ZC3H15	RPL27A	PRDX2	SOX18	SV2A
MAPK3	KIRREL1	PPM1F	PAQR8	IPO5	CCT8
PHPT1	RPL41	ACSL4	PEG10	GPC2	DLL3
TNXB	MYL4	S100A3	NDUFA1	TRMT112	LOC653653
CRTAP	SDF2L1	CIT	FBXW5	PKN3	FOXJ2
PRDX5	PKMYT1	GPC4	GPC3	KIF11	PTBP1
COL2A1	MIR4664	SORBS1	YKT6	NOP53	TAF13
PCDH12	VCAN	SNHG8	JTB	CKS1B	NOP58
VEGFB	P3H2	CCNB1IP1	ARGLU1	COLGALT1	AMD1
WDR86	CD276	PFN2	CUEDC2	NACA	HSPA4
LIMCH1	TRIP13	NT5DC2	FAT1	ANLN	SNRPD3
ARHGEF15	LRRC59	SH2B3	NIPSNAP3A	PPP1R15B	ANP32E
FNBP1	MAP7D1	PPDPF	SMARCA1	TAF7	KIAA1551
SLC50A1	PSMD8	SH3GLB1	PRNP	CORO1B	SHISA2
CHMP2A	PSMB7	NELFB	HDLBP	FGD5	KIF5B
ROBO1	NCLN	RHBDF1	VASH1	FKBP4	GNL2
PTPRM	GTF3C6	EML4	NIPSNAP1	JCAD	SP5
UBE2R2	MAT2A	PPP1R15B	SPTBN1	CENPH	CENPW
LFNG	NR4A1	UBL5	LRRC32	COX6B1	PSME3
SOST	ARMCX2	SOCS3	MYLIP	IPO7	SLC25A13
PALM	PDAP1	HLA-DRB1	LMO4	BUB1B	CALM1
LTBP1	TEAD2	KDELR2	TERF2IP	SLC1A5	BCL6B
GRAMD1A	NDUFA6	COX7A2	TNFRSF19	MFSD14A	AZIN1
NOS3	AHSA1	MYDGF	EPOR	DRAM2	XBP1
MIR503HG	GSPT1	SGO2	MSX2	PRKCSH	SNRPB
AHNAK	SELENOF	ALDH18A1	CALM3	TUBG1	NR4A1
QARS	ILF3	LMAN1	TUB	PBX2	SUB1
EPAS1	BCAP31	COPB1	HCFC1R1	NAB2	DAXX
BEX4	ADRM1	GNB2	MARVELD1	PPT1	THBD
BMF	TMED2	RAB1B	ATP6V0E1	NQO2	RYBP
IL13RA1	MEX3B	PRKCSH	GAB2	VANGL2	PARK7
BAX	MRFAP1	PRR11	B4GAT1	TRIM5	NUTF2
RPL28	SLBP	EFNB1	SUMO3	ARCN1	DAPK3
JAK1	JAM3	CKAP4	TMEM30A	GLUD1	EBNA1BP2
PROS1	DPM1	PCDH17	IVNS1ABP	TMBIM6	MANF
ANPEP	ARPC2	JCAD	AP1S1	FXYD5	LSR
S1PR1	PLS3	ERG28	NDUFB7	KIF14	CAPNS1
IGDCC3	NUP205	PTN	TMED4	CRHBP	TNFRSF10D
DRAM2	SRRT	NDUFB4	FBXL5	BAZ2A	SEC61A1
MEGF6	AMOTL1	LYN	NPTN	KIF18B	DKC1
SULT1C4	EMX1	SFRP1	OTX2	NELFB	CLTA
TOMM20	HSPA9	BMP10	FOXH1	PPP1CC	MIDN
DAPK3	UBA2	CENPH	MID1	RCOR1	TNNT1
NIPSNAP3A	MIDN	ATP6AP1	STX16	GNA13	TCF19
MLLT1	RBM42	SPC24	KDELR2	MIS18BP1	ECM1
AHCY	PRPS1	ODF2	TMEM245	UCP2	PSMB1
ARRDC3	SEMA7A	DIAPH3	PLCD1	TIE1	NCLN
INPP5D	MMP2	IDS	SKP2	TRIP6	ZFP42
C4orf48	CDH2	SMOX	RNF5	AMOTL2	RANGAP1
SUMF2	TCTN3	STIL	CKB	YBX3	SRSF3
TMEM9	THRAP3	SKA1	CADM4	PANK3	UTP11
PGRMC1	UQCRH	NRDC	DRAP1	RASGRP3	PGK1
NISCH	PDIA3P1	BTF3	SLC38A1	SHANK3	DUSP1
THSD1	GATA2	CDCA2	CAPN1	WWP1	ATP1A1
GPR162	SMARCA5	PCMT1	C1orf198	TGFBI	RRP9
LDOC1	PICALM	ZFP36L1	AJM1	GTPBP1	ARAP3
NLGN2	SBDS	P3H3	RAD21	RAB1A	DENR
CALCOCO1	MICAL1	MTPN	PALM	RAP2B	ADORA1
NEK3	ITGA5	2004-03-01	DNAJB2	CBX5	SNRPC
CAMLG	TIMM17A	PHF19	GAMT	GPC4	NECAP2
MPP1	SRSF2	ZBTB39	DDOST	RACGAP1	EDF1
PEAR1	RPS5	NDUFA8	NFATC4	GAD1	NRAS
C6orf48	UTP3	GPSM3	ACPP	RSL24D1	HNRNPK
MARK4	IER3	STT3B	MMD	WIPI1	TMEM109
ATG16L2	TARS	NCAPH	USP22	SNHG19	SUMO1
TPM2	RARS	TTK	ROR1	ZMYND8	FBLIM1
CORO1C	ZNF710	KIF14	CTSL	AIP	PSMB7
SETD5	HK2	ACSL3	PGM1	COPB1	PAICS
MAP4K5	KHSRP	GLA	CYC1	EVA1B	SF3A3
CYP1B1	CHSY1	PHC2	ARRDC3	APEH	PPRC1
CD81	MCM10	TKT	CPED1	LSM14A	SRRT
ATF6B	CDCA4	IER5L	MIR3186	EIF2S3	SRF
SHE	CASP3	HNRNPUL1	LHFPL2	ACSL4	YRDC
EIF3D	SLC27A3	CCNF	PALLD	TOR4A	EIF3B
AHSA2P	SPDL1	SKA2	SMYD1	EHD2	PSMB6
SERINC1	RECQL4	PSMD10	MIR4477B	SNU13	KHSRP
IFNGR1	ZNF146	KYAT3	RAB11FIP3	MAD2L1	RRP7A
SELENBP1	TAF13	CDC34	GNS	BTAF1	AP2B1
PCED1A	ERH	FUBP1	TMEM87A	CENPA	TXNRD1
SCRN2	TCEAL8	HDAC7	NME3	ERG	POP7
SAT2	POLD1	HMGN1	NEBL	RPL18A	HCFC1
SPTBN1	PRKDC	ERVH48-1	KDELR1	HLA-A	HSPH1
NEO1	MTA2	RPS3A	DDAH1	CD81	PHF5A
SOX4	DHX15	BAG6	SLC39A8	TYMS	BYSL
CUEDC2	NOP56	MGAT5	SMTNL2	TSPAN6	PMAIP1
USHBP1	PUF60	IRX3	PLOD1	RNF44	CTH
ARAP3	ETV2	MOB1B	PCBP4	LYPLA1	POLR2L
ARRDC4	CDC42BPB	IQGAP1	MGAT3	SNHG6	KLF6
ALKBH7	ITM2A	RNF26	TTC3	CYP2S1	BHLHE40
FKBP9	APMAP	SUGP2	SARAF	NOTCH1	GLS
PLIN3	AGPAT2	HNRNPH3	JPH2	RPS17	ABCF1
CLK1	EGR1	PLEKHB2	TMUB1	GRK2	CHMP4B
IL6ST	B4GALT2	ATAD2	ATP5F1A	RCC1	NUP153
PLD2	MARS	MAPK6	FLOT2	FAU	MYBBP1A
STX10	HLX	KIF23	NRP1	SELENOF	FAM107B
NRARP	PSAT1	RASL10A	COL4A6	PRRT1B	LRRC75A-AS1
TYK2	TNFRSF12A	PTPA	ATP5F1C	PLCXD1	SORBS1
RCBTB2	SMC3	LSM2	ZNF385A	RAP2A	FDPS
SNHG7	TPP2	DAP	HEY1	GSR	TUFM
ZNF362	NRBP1	VAMP7	MLLT1	MARK4	TMEM165
NINL	CDK4	TAF7	GAS1	PIK3C2A	PLXNA2
HADHA	CSRP1	MDH2	PIP4P2	DNAJB5	DDX3X
KLF3	ARF6	HDAC5	OSBPL9	S100A16	NPR1
EFS	VRK1	P4HA1	PNRC2	UBA2	PALD1
RGL2	SF3B5	ZCCHC3	TMEM129	SMURF2	CDR2L
YPEL3	CCDC167	TRIM5	DKK3	APMAP	BOP1
PTPN13	IARS	FBXO5	ATP5PB	P3H3	GMFB
NME3	VCL	FLI1	GATM	ARHGAP11A	PPP1R15A
SRSF11	RBM14	DDX39A	DDB2	TAF1D	ACTR3
NDRG2	TOPBP1	NDE1	UBE2R2	GLA	EIF3I
DAB2	MRPL14	RUVBL2	TSC22D1	HPS3	PSMC4
CREBZF	CDR2L	PTK2	OAZ2	WASF2	PSMB4
TGFBR2	ATP6V1G1	MAN2A1	SAMD1	GNB2	TGOLN2
GNAS	MEX3D	SERP1	MYO6	EPB41L2	C19orf48
UTRN	TUBG1	DEPDC1	NDUFB10	PLOD3	ADAMTS3
RIPOR3	HSPA14	RTCB	TRAPPC6A	CDC42EP1	SOX11
MVB12A	SPP1	EIF4H	ANAPC16	COX7A2	ANPEP
PTTG1IP	BTBD10	GRB10	PBK	CDT1	CDK17
CPT1C	NDUFA4	YIF1B	IFI27L2	C18orf54	SOX4
2008-03-01	HNRNPR	CTNNAL1	QARS	RDX	MAGOH
SMARCA1	CBX1	RCOR1	HSPG2	RAB7A	ASNA1
YAP1	TRA2B	GORASP2	PKN1	HS3ST3A1	BZW1
C2orf88	CACYBP	PERP	FZD8	LSS	PES1
ZNF608	ETF1	CDT1	GALK1	EBP	LASP1
EFEMP2	DAXX	MCM8	CDKN2B	EIF3L	BOK
KAT7	HNRNPL	COX5A	PEX6	ERH	AATF
STOM	LYPLA2	CREB3L1	ATP6V1F	MKNK2	VAMP8
MALAT1	API5	SERPINE2	RRAGA	ASPM	CDC25A
INTS3	TOMM34	GABARAPL1	GUCY1B1	ATP1B3	MCM5
ASMTL	DKC1	CDC25C	ADD1	SERP1	EML4
JAK3	TUFM	COPA	ARRDC4	UBE2M	SRSF6
CCNY	VARS	PPP1CC	MYO15B	GAS5	ADD3
SCGN	UBE2N	HPS3	MASP1	AGPAT2	F2RL1
GNAI2	MYO1B	GGH	SH3PXD2A	C1orf43	TPP2
CTTN	TNFRSF21	FXYD5	ZNF702P	TPT1	LDB2
HIF3A	CAPG	GTF3C5	SCCPDH	KNSTRN	ARHGAP31
GBP4	TRMT10C	RPL31	DNASE2	KARS	PITPNA
TJP1	CDC123	CDK16	NXN	MASTL	LDHA
SH3BP2	TCF19	EBP	CTSB	PIF1	DLG5
FAM89A	PSMB4	GDF15	ATP5MC2	SMS	CDCA5
TNS2	MRPL3	XPO1	OSBPL8	SKA2	NUAK2
LDB2	HNRNPDL	ELOVL6	MOGS	GRPR	RBM42
ARHGAP18	LPCAT1	CBL	ECHS1	SPC25	PSMB3
RAPGEF1	PSME3	ERLEC1	GRN	MRC1	ACTN1
PBXIP1	PPIL1	USO1	RAB11B	GATA3	MRTO4
FBXW5	NCAPH2	KNTC1	KANK1	SEC13	CDC42
ADGRF5	YIF1A	DYNLL2	SPINT2	CACHD1	TDGF1
NRP1	ORC1	SIPA1L2	RN7SL2	SNHG8	PUM3
ICA1	NAE1	CRK	PBXIP1	RAB1B	VARS
PAPSS1	SERINC3	OIP5	HSD17B14	TRAM1	KIRREL1
TSN	TCEAL9	HSD17B7	PNMA1	MPZL1	SMARCC1
SIGIRR	NSDHL	SNHG5	MKRN1	LITAF	TRIM71
PIP4K2B	ACTR3	WDHD1	UQCRC1	CDKN3	UBE2N
DDX5	RPS20	KCTD20	CRAT	SACM1L	SF3A1
PPP1R15A	KLF6	YOD1	GNG8	KIF22	DIAPH3
MXD4	SELENOK	KNSTRN	PAPSS1	WBP11	MRPL15
ABHD17A	BAG3	RHEB	AKR1A1	SNRPG	SMARCD1
DYRK4	PA2G4	CPE	SHD	LSM7	PRRC2C
DAG1	MIR1244-2	UQCR10	MFGE8	SMCO4	CAVIN3
TSPAN11	EIF3J	CLDN6	S1PR1	KIAA1191	ZNF710
C1orf43	CAVIN3	AUNIP	GLUL	SEC61G	RANBP1
ST6GALNAC6	PGP	BMP4	MOAP1	MGAT5	GABBR1
CHP1	RPS15	CKAP2L	CAMK2G	RPN1	CDK9
NLRP1	CENPV	EMD	LAMA1	TCEAL5	SOD1
ELF4	PHB2	SND1	ABCA2	EPHB4	MAPK1IP1L
ZNF761	ZFP36	PRDX4	EFNB3	PTBP3	CTNNB1
HIST1H2BK	IPO5	PANK3	AKR7A2	RALB	JPT2
FAXDC2	NXT1	TSC22D1	2002-09-01	TROAP	CYCS
ING4	NUDT15	SEC24D	WDR6	NUF2	NOP2
BAIAP3	NUTF2	HAUS1	UTRN	SARS	RHOG
NFATC4	COPS3	EPRS	MAN1A1	STAT1	HMGN2
PRXL2B	HCFC1	CENPJ	SLC25A36	ARID3B	RPL23
WNT11	SNRPB2	GALNT1	SLC2A4RG	TRAF7	TOPBP1
INKA1	MRPS34	PSTPIP2	COL9A3	CEP55	PGRMC1
VPS28	DNAJB5	NOMO1	FURIN	PPP1R9B	LYPLA2
NIPSNAP1	PSMD13	GIT1	TMEM135	IER5L	PDAP1
LRRN4	EIF2S1	S100A13	GPR162	CAPN2	FAM49A
RXRB	KIF5C	DEPDC1B	CIRBP	RAD21L1	LRRC59
SNORD116-24	EDF1	CNOT1	ECH1	RAB32	CEACAM21
RAB32	CALM2	KIF18A	ATP6AP1	MMRN2	BANF1
FAM171A2	PKIG	RCSD1	GYG2	GIT1	DHX15
DNASE2	RFC3	RBPMS2	PNISR	SNORD62B	CYP26A1
MAP2K2	ISM1	RPL10	KDM6A	ASNS	IDH1
NRROS	E2F4	MAGED1	WDR54	FXR1	SUPT16H
BCR	MCMBP	TOR4A	ITM2B	TSSC2	PPP4C
TMEM173	LRRC8A	PLCXD1	NCSTN	COX17	CDH11
GPR107	RPL37A	AARS	PPP1R14A	DDX50	EXOC3L2
TNFAIP2	EIF3A	MRPL17	CTSZ	SHISA5	2009-09-01
FERMT3	RNF145	EVA1B	LIMCH1	MOB1B	TOMM40
YPEL5	JUNB	C9orf40	PVR	POLD2	CD2BP2
NKTR	NAP1L4	SNORD99	ANAPC13	KYAT3	DBI
LOC441204	LMF2	MTMR2	PNRC1	NDC80	FMNL3
GMPR	EIF5AL1	GLS	PCDH18	CIT	MEX3D
TBKBP1	XRN2	VAMP8	SND1	ACSL3	SYNCRIP
ZNF83	NPM3	HDLBP	UQCRC2	RPL39L	PTK7
SIPA1	CTNNB1	SHCBP1	SLC25A1	CASC3	TUBA1C
CDC42EP5	ULBP2	RBX1	CREB3L1	SF3B1	MAGEB17
HEPH	CMTM6	PPT1	TNNT2	EIF3D	NSDHL
TRPM4	RAD23B	GLUD1	ZNF217	MDH2	LRP10
LZTS2	MYC	LOC100288637	HADHA	SUCLG2	ATP1B1
ESD	RAB10	TNPO3	C1orf21	M6PR	DPY19L1
RN7SL2	ARPC5L	FAM168B	COPS6	ERVH48-1	WDR4
FES	FLNB	HOPX	BCAM	ETV4	TK1
HADHB	PSMC2	FBXL5	ZNF761	STK17A	COL26A1
CASKIN2	DBN1	STX3	GBP4	TFPI	TNFSF9
CXXC5	USP14	SLC25A3	ADAM9	HLA-DRB1	LMNA
EPOR	JPT2	POC1A	HLTF	MAN2A1	TLNRD1
B2M	CLTA	NAGA	PRRX2	ATXN2L	NIFK
RNF5	IWS1	MEIS3	SLC41A1	2010-09-01	MRPL51
RHOBTB3	FRMD8	CDK5RAP2	NAP1L1	HEXB	CSRNP2
ELOB	EIF5B	POLD2	MEF2A	RAMP2	ACVR1B
CCM2L	NFKB2	RPS24	TSPAN18	ADIPOR1	TMEM43
SERPINB9	SNRPF	GPN3	EHD3	TOMM7	TM9SF2
ATP5F1C	RGL1	PATL1	COL11A1	STX3	PDLIM3
ZFP36L2	PAPSS2	ZMYND8	MYL6B	DCXR	TRIP12
ZNF385A	CTGF	TRIM71	SMO	FLT4	PRMT1
CPNE2	ANXA2	DSN1	AAMP	CD151	PTPN11
PABPN1	ABRACL	PIKFYVE	SAT2	DAP	SNORA73B
PAGR1	PSMD14	RCC1	SIGMAR1	GRAP2	RRP36
PPARD	CHPF	NRGN	PTPRM	NMD3	ITPRID2
ACIN1	SNRPD1	PCYT2	THYN1	ESAM	SNN
GAB2	PTPN1	DDX12P	EHD1	METTL26	YWHAB
QKI	HNRNPH1	SRP54	MIB2	H2AFV	MRPL47
CGGBP1	CTPS1	VDAC3	KRCC1	RLIM	NPC1
CALD1	UROD	DERA	B2M	EBPL	EIF6
RNF7	PSMD11	BTG3	CLSTN1	PRR11	MCM3
TMEM259	PLXNA1	CDR2	TRPM4	ZIC2	DLC1
ERF	PSMD7	ANKRD50	COPZ1	ATP13A3	NFE2L1
NAT14	RPA2	CENPN	MGAT4B	STAM	FAM83H
ANXA11	C6orf62	TRMT112	NDUFA8	MGME1	GYPC
RNF44	NARS	GAS2L3	APBB1	TMBIM1	PSMA3
PJA2	DCUN1D5	FANCD2	NCBP2-AS2	BCL2L1	CSK
ARL6IP5	HMGN4	UBASH3B	SGSM3	NDUFB4	MAP1B
CD79B	HSPA13	PRDX3	ASMTL	EI24	MOSPD1
ALPK3	PHLDA2	SLC9A3R1	DDIT4	NT5DC2	RPS4Y1
LIN28B	TOP2B	GAS5	HSDL2	SLC4A7	COTL1
PLD3	ATP6V0B	NDUFB3	CTNND1	SINHCAF	SNRPB2
GAA	HEG1	ADAMTSL2	LOXL1	SELENON	PFKFB3
PTCHD4	MLH1	VASN	ADCY6	PLK3	TEAD2
SAMSN1	BCAS2	RPS6KA1	AK3	ZNF330	CADM1
TMEM159	PCBP1	NUDT21	ENO3	SRRM1	SLC5A6
SALL2	HAS2	GPR182	NEO1	UBE2K	THRAP3
OAZ2	EIF5	SLC16A3	PSIP1	DAB2	HSD17B10
ANAPC16	POLR2B	HNRNPA1P10	EIF2S2	ARHGEF2	CAD
LAMC3	SNCG	MGME1	ARID3A	VAV3	NACC1
EPS15	UBE2M	2010-09-01	FIBIN	SMC4	SEC61B
TNRC18	PPP1CA	ANAPC11	DENND4C	PTPN1	PKMYT1
TRO	SLC25A13	GYG1	IGSF3	IWS1	PDCD11
CD248	CTSZ	CHMP5	ITGB5	COL9A2	PRPF8
ORAI1	CCDC124	NCKIPSD	TRO	TTK	ELK3
CPED1	CLSPN	SF3B6	CRELD1	SKI	PUF60
HAPLN3	ETS2	BTBD3	ETFA	PEAR1	POLR2B
CTNND1	GSR	CPD	UQCR10	TRAP1	MRPS34
NPC2	SNRPG	IARS2	SFRP5	CAPG	RARS
NOTCH4	BASP1	TBCA	CAMLG	MMADHC	EIF4EBP2
RIMKLB	USP1	ARHGAP19	GBF1	ZNF146	IARS
MARVELD1	CHTF18	POLR3D	APOA1	CACNG7	E2F1
SYNGR2	SSR2	KIF20B	FAM32A	SNORD117	RRP1B
PLOD1	NDUFB7	LITAF	PPP2R5A	DHPS	RBM3
PIEZO1	MIS18A	LMAN2	NDUFS4	ALDH18A1	TIMM23
HSPA12B	C19orf48	MFGE8	CDC42EP5	EPRS	KIF5C
EIF3L	MIR3176	G2E3	GPX8	LYN	RRS1
SPATA20	BAZ1B	KDELR3	APOA2	MIB1	CCDC124
WIPI1	HSPH1	UBE2K	RCSD1	TPST2	MAP7D1
PDGFRA	YKT6	SLC12A4	SEC23A	HNRNPUL1	DPM1
JTB	NUP188	FANCI	PHGDH	LONRF1	AMIGO2
OS9	SUB1	SNHG6	KCNH2	MCRIP1	SDF2L1
BMP6	DNMT1	NOS2	ESD	ORC6	NDUFA6
SMTN	POLA2	FAU	TCEA2	RPL23P8	RHBDD3
CYP27A1	CDV3	METAP2	UBE2D2	DDX3Y	FAM122B
TM7SF3	HTATSF1	IER5	DGKI	AHCYL1	GTF3C6
FAM193B	LRRC75A-AS1	RRBP1	EPHB3	SAMSN1	MAT2A
OXA1L	CDCA7	RPL34	LPCAT4	SPAG5	MICAL1
C11orf95	UBQLN1	CBX3	SELENOW	ISOC1	NARS
AMOT	GOLM1	NMD3	PLIN2	NEU1	NUP188
UPF3A	EXOC3L2	TMEM50A	GOT1	MTMR2	CAPRIN2
CBX2	SEC23B	COPB2	ID4	DEPDC1	MARS
AES	NUP153	GJC1	DEGS1	MTF2	CSF1
NIFK	CYC1	RPA1	MAMDC4	ERLEC1	SLC7A1
NONO	KPNA4	NEU1	GAA	BTG3	ZC3H15
RNF213	MRPL39	MIR3153	IGLON5	IER5	POLR2A
FAT4	LYAR	RASA3	NDST1	MRPL37	MIR635
TPM1	CSRNP1	HAX1	CNTNAP1	AFAP1L1	TRA2B
MYORG	ANO6	PCSK9	DYNLL2	HPRT1	MIR3176
RAB3IL1	ZMPSTE24	MXD3	FGD1	CDC25B	SNORD104
KDM7A	MAP1S	SMCO4	GHITM	SLC17A9	TMED2
SGSM3	WDR34	ZC3HAV1	POLDIP2	NDE1	LBR
ATP6V0E1	UBE2J1	CD164	2006-09-01	RHEB	WDR43
GABARAPL2	PSMB2		CST3	CBX3	PGP
C19orf54	TLR4		SAMD11	FOPNL	DTL
FGD1	SF3A3		ANKRD10	DNAJC1	GPR108
DLG4	UAP1		ERP29	FGFRL1	GAR1
RASSF2	SNU13		NISCH	GJC1	SOX9
SLC25A36	STT3A		MST1P2	OCIAD2	PSMD14
TMEM8A	NDUFAB1		YIF1B	WDHD1	TNFRSF1A
CARD10	FANCG		SPEG	SLC16A3	INAVA
CHD4	IMMT		PRRT2	DEPDC1B	ARPC5L
ZNF211	GINS2		NAT14	SUMO2	NOC2L
RAB11B	ATP11A		TNNI1	ADA	SYNGAP1
MADD	FARSB		STX10	NCKIPSD	LFNG
LYL1	CMTM3		MYO1D	LPIN2	PAK1IP1
ECH1	SDC3		ATP2B1	NUDT21	ARMCX2
MYB	NPC1		UBE2E1	IFNGR1	USP5
PLEKHG1	STK26		IGDCC4	PCSK9	HSPA2
IGBP1	MYL9		PHLDA3	CD320	STAT6
HIPK2	EIF6		SPSB4	DYRK2	PHLDA1
PAN2	AATF		NXPH2	NAB1	MCM4
TSC22D4	EZH2		BACE1	COPG1	PKD2
RASGRP2	SGK1		SH3BGRL	FBXO5	IGFBP6
BRINP1	DNAJB1		SSBP4	GORASP2	VWF
SH3PXD2A	EXO1		CPSF1	CERK	HSPA14
ART4	UBL4A		SELENBP1	SEC24D	G3BP1
TSPAN9	THOP1		GPRASP2	SYPL1	SSRP1
TYRO3	CLTC		SLC2A1	RGS10	GOT2
CYYR1	FKBP3		PLEKHA6	HMCES	FAM219A
MIR635	G3BP1		GALNT1	ASCC3	DPYSL2
PFKM	NOL7		SMAD3	ANAPC11	C16orf45
MAPK11	PHF5A		PRKAR2B	FAM3C	CDK4
RFLNB	RFC4		GGA2	ARHGAP23	ADAM10
COMMD7	MRPL15		EPB41L3	KIF4A	CEBPZ
TMEM101	ADD2		SLIT2	GTSE1	KPNA4
SH3BP4	DSCC1		MAPK8IP3	SQSTM1	NIP7
CDH13	PRPF8		GALC	CTNNAL1	ENSA
MTMR9LP	CIP2A		CDIPT	TBC1D4	TLN1
EIF1B	ATP6V1D		TTC17	ARFGAP3	RRP1
GALK1	RPL7		NBR1	ACSS2	ZDHHC5
NOTCH3	DAZAP1		SLC5A3	ARPC2	FUBP1
CYBA	PPP4C		PFDN5	ERG28	PSMB2
ARAP1	NUP50		FILIP1	GDI2	PFAS
PIK3IP1	PLEKHG5		GCNT2	CLIP2	PLEKHG2
SNRNP70	SEC61A1		FZD4	ADAM15	FAM98A
TSR3	UNG		FZD6	DVL1	NOL6
TMEM94	AP2B1		RRM2B	C9orf40	MACF1
IL1R1	IGFBP6		AJUBA	C19orf53	PSMC2
ARHGEF2	IGF2R		RSPO4	WBP2	RBMS1
RBCK1	SELENOI		CHP1	PHF1	GARS
RCOR2	STOML2		TIA1	QPCTL	FLNB
DELE1	SINHCAF		UBQLN4	PLK4	GOPC
NLRC3	TM9SF3		ITGA6	MTHFD2	ITPA
PLPPR3	B4GALNT4		MIR3685	CCNY	ANKRD50
NID2	RPL23		SORBS3	XPNPEP1	IRAK1
IL11RA	NDUFB6		NUMA1	PLEKHB2	JAK1
SATB1	HAT1		DYNLT3	ARL5B	UGDH
PAQR8	GATA6		CSPG4	MIR1244-3	HNRNPU
JARID2	EIF4EBP2		TSR3	GOLT1B	PXN
RUNX1T1	SLC7A1		IRF2BP2	HOXB2	FOXC1
TBC1D4	NDC1		TM7SF3	MBD4	JAM3
GATAD1	LAMC1		LIX1	HMGN4	ARL8A
C1QTNF6	BHLHE40		UBXN1	CDCA2	CCDC137
MN1	SNORD104		KDELR3	PCMT1	ELL2
CDK9	ENOPH1		GPR173	CDC25C	NUP54
ATP5F1A	GOT2		TEAD3	SLC29A2	LHX1-DT
FRG1BP	ZFP42		DCAF7	CST1	SELENOK
SRPK2	USP5		GIPC1	PIKFYVE	PNO1
SCARB2	UTP18		NDUFB3	PIP4K2A	MIR25
NMRK1	MFAP2		TRPC4AP	IQGAP1	CDV3
FAM8A1	WARS		FMOD	CHMP1B	WARS
MIR186	TIPIN		WNT5A	MTCH1	SELENOI
LIMK2	ATAD3A		GMPR	CDK16	STT3A
ALDH9A1	HNRNPU		AHSA2P	ACACA	ATAD3A
ENGASE	CRIM1		ROBO1	RBPMS2	TNFAIP1
RBM5	ATP5MD		PAQR6	SFXN1	HSPB8
SLC9A3-AS1	SMC1A		TNNC1	RCN2	SNRPF
CDK5RAP3	SF1		IL3RA	CIB1	PLSCR1
FUT8	UTP11		HIST1H2BK	TUNAR	AAGAB
CAMK2D	MICAL2		KIF1C	VASN	GNAI2
RAB13	PLOD3		SBSPON	PFDN4	NRBP1
CPNE1	PFAS		FGD5-AS1	MAFG	SNHG5
ZNF813	IRAK1		TNS3	STARD8	ZMPSTE24
DSG2	RAD54L		MXD4	ZNF121	SNHG3
MKRN1	DBI		WNK1	CELF1	RHOC
CRACR2B	PRSS23		ALX1	INPP1	MEX3B
MAPK8IP3	TGOLN2		HSD17B11	ZGRF1	ISG20L2
PLCG1	HSD17B10		TMEM263	GPSM3	EIF3J
NATD1	CYB5B		RGS4	FDXR	RIC8A
FOXC1	PYM1		TMEM101	TNKS2	TOR1A
MAML3	COX5B		CCDC8	TCERG1	PSMD11
APH1A	AMD1		GPRC5C	ATP6V1E1	SDC3
GLB1	CSRNP2		KIAA1324L	BZW2	ATIC
GNB4	GNA12		PLEC	LMAN2	DNA2
AHRR	GMFB		MDFIC	PDCD5	LYAR
DAZAP2	NFE2L1		CASC10	AKAP17A	TFRC
ARHGAP28	NUAK2		RBFOX2	SLC12A4	ICMT
NUDT14	PPP2CA		LYPD6	RHBDF1	G6PC3
SMARCC2	NSMF		MIR1915	AP3D1	ALG8
BTBD2	IGF2BP1		F11R	PYGO2	CCDC167
AGFG2	SRSF10		MPG	COPA	DCUN1D5
MRPL10	NPPB		PIP4K2B		AHSA1
BOD1	MLLT11		GOLM1		DHX33
GIMAP6	SKA3		MAP1A		PREX1
RPS4Y1	G6PD		ISLR		CDK2AP1
KCNMB4	CREB3L2		NDRG2		C6orf62
NOA1	SHISA5		CHD4		HMGB3
FAM43A	SMARCC1		TMEM54		BAG3
KLF10	ACTL6A		MFAP4		SIGLEC15
WDR54	DLAT		CHD3		CER1
CNIH1	PUM3		PFKM		GRWD1
LGMN	DNA2		TRA2A		DSCC1
CCDC80	GNL2		CRIP2		SBDS
EPB41	WEE1		PHKB		EWSR1
ARRB1	ITPA		SCYL1		CHMP7
ARHGEF17	MMADHC		DECR1		EMP3
RNF146	UGDH		RASL12		MAP3K11
ZC3H11A	RAB31		SCAND1		RABGGTB
PRX	PRNP		ADGRL2		AUNIP
LPL	NHP2		SLIT3		TGIF1
ACRBP	PSMD12		DENND5B		SPRED2
PRKCH	SSB		NRARP		SNRNP70
NME4	APEH		DCHS1		UROD
MIR647	PNN		SMAD7		L1TD1
AGO4	E2F3		GADD45B		GSPT1
TMEM129	OLFM2		PPP3CA		MCM10
ART5	MAGOH		TSPO		DIP2B
ERP29	FAM219A		PDLIM5		PRKAR1A
ATP2A3	TIMM13		BMF		CRIM1
LINC01089	EMILIN2		MTX2		LIMD2
CD47	RALY		ING4		RPS7
GABBR1	CNN2		CYSLTR2		GRASP
ICAM2	PSMG1		SIDT2		CAB39
AKT3	MSH6		SEMA6B		ATP6V1G1
SAMD1	ENSA		CCDC18-AS1		SETX
PAM	NPLOC4		TYRO3		NOL7
LPCAT4	PSMA4		EFNB1		TEAD4
NACA	GPSM1		NLGN2		AURKAIP1
CCDC130	XPOT		MIR4324		DNAJB11
CTSB	CENPX		PABPN1		NUS1
PCBP2	SLC39A14		SLC25A37		RAB13
SLC25A37	GFI1		MXD3		MIR5587
FXR1	MIR5587		FST		WDR5
GAS2L1	FMNL3		NEURL1B		RANBP2
FHL3	OAZ1		METTL9		DUSP23
ERG	ALAS1		METRNL		GINS1
NFKBIA	FAM98A		SLBP		PHRF1
CCDC69	CDK2AP2		LUM		GNL1
CLSTN1	PCDH1		ASAP3		PSMD7
PCAT19	NKX2-5		INTS3		CDH24
UBL7	YME1L1		MEGF8		PTK2
POLR2A	CDK2AP1		EBF4		TDG
DDIT4	EIF4A3		SLC9A3R2		ANXA2
BCAT2	SPINDOC		HP1BP3		EIF2S1
SEMA6A	RDH11		MAP2K2		SLC39A1
ANKRA2	WBP11		SUGP2		ATP6V0B
BRI3	DUSP16		PTPRA		RECQL
MHENCR	NAA50		IST1		MIR503HG
TMEM30A	TIMM10		CPNE2		TRG-AS1
NDST1	SMS		FAM168B		USP14
SELL	DGUOK		RING1		CXXC5
DGAT1	LRP8		TCEAL4		ITM2A
TSC22D3	PLAA		SSC4D		TIPIN
ATF7IP	NSUN2		PTPRD		DNMT1
ZNF580	COX17		IGBP1		TNIK
TUG1	NTMT1		SYNGR1		VRK1
GINM1	AKR1B1		SNX7		NCAPH2
ZKSCAN8	CHD1L		C11orf68		TCTN3
MMRN1	IL11		EXT1		TRIR
CCNL2	GDF3		MSRB2		TP53
FCHO2	SMURF2		NBDY		KLF10
CYB561	TEAD4		ANKRA2		PRKDC
MIB2	MMP9		TDRP		BIN1
BMPR2	SYNCRIP		EFEMP2		FOSL2
MRPL45	CAPRIN2		PLXNA1		PA2G4
FAM160B1	RAB35		RTN3		NAT10
WBP2	PPP2CB		MRPL41		FARSA
KIF1C	ZDHHC5		KMT2E		ARF3
ATP9A	DENR		BAIAP2-DT		TM9SF3
TMUB2	TMC6		YIPF2		QPCT
CD9	TCOF1		ALDH1A1		COPS3
ADGRL1	TOMM40		GPC6		VPS25
MAGEH1	CD2BP2		LZTS2		TFDP1
RRM2B	MFAP1		ATP6V1A		NCOA5
LINC02506	MRPL18		NNT		TFE3
PNPLA2	POLR2L		POGK		ZC3H7B
PTPRB	HHEX		ALKBH5		YTHDF1
FOXO4	ADAM19		PDK1		BCAP31
ZER1	NIPA2		ZFAND3		NOC4L
CACNB3	PPIF		OLFML3		NDUFA4
STAT2	GADD45GIP1		SDHA		TIMELESS
XPNPEP1	CACHD1		TMEM167A		ORC1
LAMP1	FGFRL1		2006-03-01		GTPBP4
ALS2CL	MTHFD2		FAM114A1		ENTR1
JAG1	RELB		B4GALNT4		RRM1
KLHDC8B	SMARCA4		DDX39B		NIPA2
AP1S1	NDUFS6		TGFBR3		PLCG1
NBR1	RMI1		SEZ6L2		EMP1
ABL1	UNC13A		C20orf96		ACIN1
MOGS	FOXJ2		ZBTB12		TXLNA
KDM5B	NUDCD1		ATG4B		HLX
DAB2IP	ABCE1		COQ5		UHRF1
2006-03-01	POLE3		NOG		PSMD12
GSDMB	ZCCHC17		TMEM219		LMF2
CPQ	GPAA1		FRG1BP		SNRPD1
C5orf24	TRIB1		CUL1		FAM43A
TMEM185A	DDX23		FKBP9		LTV1
SMAP2	LONP1		ITGA7		KBTBD2
NDN	GFPT2		RBM20		PRKD2
FYN	ABCF1		ST13		PPM1F
FGD5-AS1	MRPS15		UNC5C		IL4R
MIR503	ACVR1B		ZNF83		FKBP3
CIRBP	RNPS1		YAP1		TPD52L2
GOLPH3	DPYSL2		DCAKD		RSL1D1
YTHDC1	ZWILCH		ERRFI1		CASP3
RGS3	GTF3A		CXXC4		PCNX3
GPRC5B	SRF		DVL3		MMP9
TCF7L1	YEATS4		FHL1		SRSF9
MYL6B	GART		CXCL14		SLC35B2
TMEM69	PPRC1		EXT2		NCAPG
PNMA8A	RPL36		ADAMTS1		CDC123
DCHS1	MRPS21		MIR647		RCE1
TOMM7	IPO9		ZNF516		GATAD2A
TMEM65	ASNA1		MVK		TSR1
SNRK	MFSD14A		DPM3		IFRD2
PNMA1	CDK11B		TSPAN13		RPF1
NUMA1	UGGT1		SSBP2		STOML2
HGSNAT	PPP1R18		MAFB		CIP2A
PCYOX1	NRAS		RERE		ROMO1
DVL3	TRAF4		PYGB		ETV3
B4GAT1	DNAJB11		BMP1		TLR4
CNTNAP1	CBFB		WFIKKN1		PWP1
STAT6	BOP1		NAPRT		LCP1
ESM1	AFF4		ORMDL3		HYAL2
RBFOX2	SNORD17		PPP2R5D		CTTN
SRGAP2	TBCB		DNAJB4		PDIA3P1
NDRG3	MDC1		MTMR9LP		TCEAL7
TTC17	XPO6		PCMTD2		RGL2
POLR2G	TNNT1		RAD23B		RSU1
EPHX1	RPF1		MAP4		BTBD10
TM7SF2	SLC3A2		SLC22A17		YTHDF2
ZKSCAN1	BLM		GIPR		ABCE1
ZNF532	CNTNAP2		GDF6		MCMBP
CRELD1	NUP88		TMED10		PDGFB
TNIP1	UBE2L3		RHOT2		KLF2
KIAA0355	SDHB		ZNF219		SNRNP200
C4orf3	ATP1B1		GLB1		ST6GAL1
COA5	RSL24D1		HEYL		SNORD19
ZNF775	SH2D3C		STAC		SF3A2
TTC37	HSPA1A		PACS2		ZNF792
SEMA6B	SLC39A8		STT3B		EIF5B
PRKAR2B	CAPNS1		GSE1		TOP2B
ARHGAP27	PITPNM2		LAMP2		NAE1
PACS2	DYNC1I2		MEF2C		ITGA8
ADGRL2	B3GNT2		BTG1		USB1
GM2A	RHBDD3		UQCRFS1		BMS1
TARBP1	SLC4A7		ATF7IP		CRK
CNPY3	QSOX1		MEGF6		LRRC42
ABHD4	C17orf53		MRPL10		PAMR1
CLEC1A	TRAPPC1		GYS1		PRPF4
PRKRIP1	APRT		CHCHD10		SLC25A22
TECPR1	SLC2A6		SLC1A3		PTPN12
DNAJC4	CTHRC1		THRA		SIPA1L1
ANP32A	SERBP1		MORN4		ARHGAP29
C15orf39	UBA1		SMIM20		NHP2
EPHX2	TMEM104		EHBP1L1		PIK3CD
TBX20	CHMP4B		NDN		TIMM10
RBM22	SGTA		DYNLT1		ZNF281
SCAMP1	B3GAT3		UBL7		MRPL3
MFSD10	SNRNP40		ABL1		TNS2
LIMS1	EFHD2		TWIST1		OAZ1
LGR4	PREB		EIF2AK1		PI4K2A
MBNL2	C11orf24		DLAT		RBM14
EIF2S3	LRP10		PLOD2		SH2D2A
CRAT	GADD45G		OSTF1		BFAR
PFDN5	YTHDF2		GLG1		CDH5
BBS10	PDCD5		PAN2		CAPZA1
ZDHHC20	SUV39H2		COX5A		SGPL1
EBPL	CAB39		ARHGAP1		RGL1
HLA-C	RNASEH2A		SUMF2		WDR75
TCEAL4	PRPF4		ROGDI		RECQL4
SMTNL2	SFT2D1		PABPC1L		G6PD
TMEM63A	ATG4A		EPB41L5		PKIG
TUBG2	RRAS2		TMEM59		GATA6
TDRD10	TP53INP2		NR2F6		TIMM17A
CD300LG	DRG1		CYB5R3		PRDX3
RAC1	NET1		PIGS		ALDH1B1
MTIF3	ZNF598		RAPGEF1		PSMD4
CHST7	KDM1A		SH3BP4		RFC4
PEBP1	B4GALT5		GATAD1		HAT1
RPP25L	PSMC5		WDTC1		GCLM
ORAI3	LSM3				GPX3
ZNF711	ELOA				NFKB2
EHD3	DTYMK				LIMA1
SPCS3	MRPL54				GMNN
LTA4H	GLRX3				EIF5AL1
BMP2	VPS25				PRKCD
PPCS	CNOT9				HM13
NDUFS2	DYNLRB1				RFC2
ARF5	RAI14				SH2D3C
ANKMY2	PDCD10				SLC2A6
CCDC71L	MPHOSPH6				MORF4L1
SSBP2	SELENOS				NDUFS6
CASC3	PSMA5				DCTPP1
ZNF521	PPAT				FOS
TIAL1	GINS4				PRPS1
ITPR3	NUP98				MAGEA4
KIT	MEA1				IL17RD
GSE1	PPP5C				SEPHS1
MIR5581	PELI1				ECD
IP6K2	SLC25A24				CENPF
CHD3	TDG				GART
GALC	USP39				HSPBP1
ARHGEF6	NAA15				TSN
LEPR	YRDC				CYB5B
CCND2	PHGDH				BCAS2
AP2A1	GLYR1				SF3B5
SLC35E2B	CD320				MBOAT7
ACTR1B	MORF4L1				LGR5
TCEA2	ST8SIA4				ZNF331
PCBP4	BUD13				TRMT1
PTPRA	TAF15				PRPF40A
ORMDL1	GPR4				ELMO1
GPC2	PVR				QSOX2
VPS39	PSMD4				UTP14A
AKAP17A	COL13A1				ACOT7
AFF1	YARS				CHD7
AEBP1	RMI2				MLEC
LRRC4B	CDC42SE1				NXT1
PML	RPL22L1				MCM2
CPSF1	TRIB3				MEX3C
DGCR6L	TXNDC17				CHSY1
KHNYN	CLTB				FBXL7
KMT2E	TMEM43				ROCK2
ARRB2	MTHFD1L				CENPX
PSIP1	FGFR1				UBR7
TMEM255B	CENPB				MLH1
TIPARP	GAP43				KDM5C
YIPF3	PBDC1				SSNA1
TULP3	STK39				DNTTIP2
DEF6	ARF3				PARP1
FBLIM1	DLG5				BRD2
SCMH1	NUP85				DUS3L
NTRK1	TMX2				MIR3153
CTNNBIP1	AAGAB				FSHR
PPP1R14A	UBR7				NOC3L
EIF3F	WDR5				RHOJ
SMAD7	WDR4				AP1B1
TDRP	MRPL58				ANO4
KRCC1	TCEAL7				NAA50
USF2	WDR18				ADGRL4
DSP	HIGD1A				RHBDD2
LIPA	PI4K2A				SSB
INSYN2B	TPD52L2				PSMA5
ATXN7L3B	LSM7				TAF15
ERMP1	DYNLT1				UBE2Z
THYN1	TIMM8B				GBA2
MAN1C1	ENDOD1				PPAT
OTX2	WDR82				CYP1B1
AXL	CENPO				EFTUD2
MRI1	FAM32A				AVEN
INPPL1	GHITM				PELI1
TNK2	LLGL1				HIST1H1C
TMED4	DOCK4				VRTN
FBXL7	USP10				MICALL1
ASB9	ALDH1B1				RAB8B
OTUD1	NAA20				KIF21B
NHLRC3	PITPNA				DAZAP1
DPP7	SAR1A				UBE2L3
HECA	ALG8				ELOA
STX16	GPX3				SMYD5
FOXN3	MAGEA4				NUP88
MAVS	DDX3X				DDX23
TRAFD1	NAV1				STARD7
ADGRE5	GPD2				HEATR1
WBP1	FJX1				ANTXR1
ZNF496	PYGB				SNHG17
NCOA3	MYO10				CDC45
TACC1	KLHL6				AKIP1
GCNT1	DOT1L				FNBP1L
SIN3B	SNHG1				AUP1
GIPR	TEDC2				SERBP1
THOC2	CENPQ				CA11
TRIP10	RPS17				NAA15
AGPAT1	CHEK1				ASF1B
RPP25	GOLIM4				BAZ1B
CERK	G6PC3				SHMT2
TMEM141	SNORD101				RFWD3
SLC25A29	PLEKHJ1				LAMP1
GSDMD	AP1S2				RAB35
KIFAP3	ATP5MC3				EZH2
RAMP2-AS1	ARHGAP31				MB21D2
FIG4	DPP3				F3
DTX3	TSKU				CSTF2T
IFFO1	QRICH1				UGGT1
NOB1	GTPBP4				JUP
TP53I3	RPS7				SMIM15
LONRF3	SEC16A				GREB1L
AKR1A1	LARS				ROR2
GJA5	ATP6V1E1				USF1
ZBTB4	MAPK1IP1L				ADSS
MECOM	MIR25				NR1H2
BPTF	EXOSC9				SNORD17
KLHL24	UBLCP1				EIF5
EGF	MAFG				ATXN7L3
KDM3B	SLC38A1				PRKD3
ZNF154	MSX1				MAP4K4
WASL	DNAJC10				SRD5A3
CIZ1	TXNDC9				CCDC86
PCMTD1	PIP5K1A				CTPS1
SEPHS2	KDELC2				NDUFB6
NEK9	SERPINE1				UNG
LAMTOR4	SMC2				AIMP2
RPS23	GATAD2A				SLC26A6
BLCAP	PABPC4				DGUOK
DDX39B	LARP7				ISM1
RBM33	NUP62				RAD51
SFXN3	SZRD1				SCAF1
SERINC5	MTHFD1				HNRNPL
PLPP3	LRRN2				SSBP1
ELF1	EFTUD2				UTP20
SMG5	ATP2A2				SNORD19C
FCER1G	SCAF1				DPP3
PPP6R2	KLHL4				ARPC5
KIF26A	SNORD116-6				TNFAIP2
AIP	F2RL1				HAUS1
GABRE	CNN1				CD276
UQCRC2	SARS				CLTC
MAST4	PLAU				PPFIBP1
SLC25A39	CSTF2				TIAM1
BBC3	DNM1L				EGLN3
IQGAP2	SLC35B2				SRPK1
EML3	PDCD11				DDX18
GSTK1	FXR2				FBXL19
SLC25A23	CNOT11				SCARF2
DPM3	PFDN1				CLK2
MICALL2	NAMPT				ZBTB2
CLCN4	RSU1				ZSWIM6
PPP1R14C	TWF2				CENPI
MRAP2	SNRNP200				PSMG1
EHBP1L1	SCARA3				EXOSC9
GPS1	POLE				HTATSF1
WWTR1	NOL11				FLVCR1
TNIK	D21S2088E				CDK11B
ZFYVE1	FOSL2				PLAUR
VPS26B	SF3A1				SF3B3
MYLIP	MFSD14B				CDC6
UBE2E3	SLC27A4				CTXN1
PIP5K1C	CCDC137				RNPEP
TBXA2R	SLTM				MRPL18
TGFBR3	DUSP4				USP7
RABL6	DGCR8				NNAT
TMEM245	ARPP19				ETV6
OPRL1	EXOSC8				CUTA
ABCC4	MPV17L2				CHAF1A
SLC9A9	SRSF9				ZNF598
ARMCX6	PES1				CCDC47
NAB1	PRELID3B				VTRNA1-3
NT5E	SLC6A6				BCL2L12
POMT1	ATIC				YEATS4
COPZ1	RIC8A				PHF23
TNFAIP8L1	OAF				HNRNPA1P10
PLAGL1	SLIRP				TTC1
GRASP	SDE2				PHLDB2
GDPD3	TTC1				NAP1L4
C19orf53	IDH1				ZC3HAV1
ADD1	CLK2				KCNK5
PMVK	COA4				CFLAR
SNN	PAK1IP1				TFAM
TEF	SNRPA1				ARRB1
ERGIC3	DNAJC3				NOL11
GRK2	FIGNL1				ZNF202
USP22	PAQR3				RPS23
HEY1	TES				SNORD83A
MEIS1	WDR46				ACTL6A
LCP2	PREP				GLRX3
RBM39	ADH5				FDX1
ZMAT2	SELENOT				SNCG
DACT3	COQ3				NPLOC4
ATP6V1F	NCBP1				SMC1A
ECPAS	VKORC1L1				PSMA4
ZNF117	PFKFB3				TIMM8B
C11orf54					LONP1
PRXL2A					UBQLN1
TIAM1					SMG5
CLASP1					MRPL52
MOB1A					STK40
SENP7					NUP205
DCAF7					SLC35A4
TNFSF10					UBE2D3
TPST2					BTBD3
NAPRT					TSKU
SHARPIN					DPH2
RASSF8					BAZ1A
RHOT2					HMMR
KIAA1324L					PACSIN2
TPM3P9					PAPSS2
C16orf58					ABCF2
FLJ46906					SLIRP
C6orf89					MLLT11
NDUFV1					UTP18
SELENOP					GYPB
BTAF1					ADIPOR2
CD164L2					SPRY2
HUWE1					PRMT5
GOLGB1					PRELID1
SMIM10L2A					MRPL20
SEL1L					ORC2
KCTD15					FAR1
ALAD					WDR46
CSNK2A2					CACYBP
ARMCX3					FARSB
DDX3Y					RBM15B
SCPEP1					RASSF2
UBQLN4					MRPL14
ITPKB					TFCP2
ARMCX1					ENDOD1
RETREG2					UBL5
METTL9					LAMTOR1
MIR4489					CDK2AP2
RNF135					ANTXR2
PNKD					URB2
SERPINB1					RASSF10
ZMAT3					CBFB
LOXL1					PUS7
PRDX2					CBX2
TRIM8					HSPB11
NHSL2					EXOSC2
ATP5IF1					RRAS2
PHLDA3					MYO10
ANGEL1					SNHG15
PHKB					SMC2
RASA1					ABT1
AKAP8L					PTP4A2
APPL1					CDC42BPB
PMEPA1					ABHD17A
SELENOW					TRIP13
RBMS2					API5
SLC12A9					CENPB
SCCPDH					NUP160
CLDN7					MELK
VAMP3					SLC12A7
GSTA4					FOXF1
NSMAF					SLC27A3
AP2A2					DDX11
ATRAID					MFAP2
NCOR2					KCNA5
CMTM5					MAPRE2
GATD1					CENPU
COL15A1					TCOF1
SUN1					SPOCK3
SURF1					RAB10
HS6ST1					LSG1
FAM210B					LRRN2
FOXH1					CREB3L2
HTRA3					DDX39A
ZBTB1					ZNF622
NDUFB11					ARPC4
PRKCB					CYSTM1
NCBP2-AS2					DDX56
MIR378H					SELENOS
MCUB					FAM207A
GATA3					HPDL
LMBR1L					EHD4
ZNF160					RASGRP2
MEST					RNF25
CHST15					NELFE
MIR4645					JUNB
CSRP2					TIMM13
GDPD5					ZWILCH
FGFR1OP2					XPO6
ADA					ZRANB2
ARV1					L1CAM
PHYKPL					FOSL1
LRP5					EIF3G
PLEKHA6					PRPF38A
MAP3K12					SART1
TPRG1L					CCAR2
TSPAN14					PROSER2
TMEM132A					PPIL1
MPRIP					MSH6
					RND3
					SLTM
					CREB3
					EXOSC8
					CTNNA1
					RBBP8
					EIF3K
					SEMA7A
					NDFIP2
					UBLCP1
					CDCA7
					PRPF6
					MIS18A
					RPF2
					GINS4
					TWNK
					RTCA
					SUV39H2
					BRIX1
					ZDHHC18
					PBDC1
					COL7A1
					SRSF10
					ADAMTS15
					SNORD6
					PIAS3
					MCM8
					METTL3
					C14orf119
					HNRNPR
					MARS2
					CLPTM1L
					AMMECR1L
					IGSF8
					PPP2R1A
					SEMA6C
					POU5F1
					MPHOSPH6
					HMOX2
					GPR4
					SALL4
					CHTF8
					CLMP
					CNDP2
					RPIA
					B3GALT6
					HACD2
					MTERF3
					TELO2
					COA7
					MYO1B
					DRG1
					OAF
					IGF2R
					SLC27A4
					WDR34
					SNORD14A
					COPRS
					FANCI
					GRPEL2
					PPIF
					CHMP1A
					PPP1R12C
					SLC25A39
					ANGPT2
					MEPCE
					SKA3
					RALY
					KLHL4
					CLSPN
					BCAR3
					PSME4
					ZBED1
					PHB
					ABTB2
					EPHB2
					FADD
					HNRNPA0
					CDCA4
					UTP4
					RFC3
					TBRG4
					RAD54L
					KLHL6
					ETS2
					IRF3
					PSMD13
					NTRK1
					GPATCH4
					SNX17
					SS18
					TARDBP
